# A Spatial and Temporal Transcriptomic Atlas of Mouse Intestinal Regeneration

**DOI:** 10.1101/2025.08.06.668727

**Authors:** Rachel Ofer, Tyler Tran, Ping He, Xia Qiu, Xinyu Hu, Emmanuel Zachariah, Curtis Krier, Ankit Saxena, Jiekun Yang, Michael P. Verzi

## Abstract

**Background & Aims:** The intestinal epithelium exhibits a remarkable capacity for regeneration following injury. However, the spatial and temporal dynamics of the injury-repair cycle remain incompletely understood.

**Methods:** We employ spatial transcriptomics to create an atlas of the damage and repair response to ionizing radiation in the mouse intestine. We map molecular events driving epithelial recovery over a six-day period and 23 biological samples, spanning the early apoptotic response to tissue remodeling and repair.

**Results:** The datasets capture mRNA of 19,042 genes in ∼26 million bins at 2µm resolution. Analysis revealed transcriptional patterns and niche signals that would remain undetected in bulk or single-cell approaches, including a non-random activation of interferon-target genes. Temporal shifts in cytokine and growth factor gene expression, particularly in the crypt and lower villus regions, corroborate published studies and reveal new predictions of the mechanisms governing intestinal healing. Global transcriptional upregulation was observed in the regenerating epithelium, suggesting hypertranscription is a hallmark of intestinal repair. Furthermore, we observe altered cellular differentiation trajectories and villus patterning at the early stages of regeneration.

**Conclusions:** Together, our work provides a detailed spatiotemporal map of intestinal regeneration at subcellular resolution and nearly whole-genome scale. These data lay the groundwork for future discoveries and therapeutic strategies to enhance epithelial repair in inflammatory bowel diseases and other gastrointestinal pathologies or in response to side-effects of cancer therapies.
