## Supplemental table 2 for "A Spatial and Temporal Transcriptomic Atlas of Mouse Intestinal Regeneration"

### Sheet: Sheet1
GO enrichment analysis for Isg15+ vs Isg15- bins on day 0.						Isg15+ bins enriched genes					Isg15+ bins enriched 48 genes included
48 genes enriched in Isg15+ bins. Criteria: P val <0.05, L2fc>0.96, average>0.03						FeatureName	Average	Log2 Fold Change	P-Value		Category	Term	Count	%	PValue	Genes	List Total	Pop Hits	Pop Total	Fold Enrichment	Bonferroni	Benjamini	FDR
Fig. 1J						Isg15	0.914316	16.3281	0		GOTERM_BP_DIRECT	GO:0051607~defense response to virus	14	29.1667	9.19128e-17	ZBP1, RTP4, RSAD2, STAT1, OAS1A, ISG15, DDX60, IFIT1BL1, IFIT1, IFIT3, OAS3, IRF7, OASL1, OASL2	48	252	29712	34.3889	4.51861e-14	3.74085e-14	3.62137e-14
						Ifit1bl1	0.257401	4.55877	4.00437e-129		GOTERM_BP_DIRECT	GO:0009615~response to virus	9	18.75	7.05433e-12	RSAD2, OAS3, OAS1A, ISG15, DDX60, IFIT1, OASL1, IFIT3, OASL2	48	109	29712	51.1101	2.87112e-09	1.43556e-09	1.3897e-09
						Ifit1	0.110553	3.15066	9.01077e-56		UP_KW_BIOLOGICAL_PROCESS	KW-0051~Antiviral defense	9	18.75	1.3582e-10	ZBP1, RSAD2, OAS3, OAS1A, ISG15, IFIT1, OASL1, IFIT3, OASL2	31	101	11473	32.9789	3.39549e-09	3.39549e-09	3.39549e-09
						Rsad2	0.0365726	3.08415	1.42238e-39		GOTERM_BP_DIRECT	GO:0045087~innate immune response	12	25	3.34464e-10	ZBP1, RSAD2, OAS3, IRGM1, OAS1A, IFI47, ISG15, IFIT1, OASL1, IFIT3, HERC6, OASL2	48	509	29712	14.5933	1.36127e-07	4.53757e-08	4.39263e-08
						Usp18	0.0851195	2.79589	1.426e-40		GOTERM_BP_DIRECT	GO:0140374~antiviral innate immune response	7	14.5833	1.36652e-09	ZBP1, OAS3, OAS1A, USP18, OASL1, IFIT3, OASL2	48	70	29712	61.9	5.56174e-07	1.39043e-07	1.34602e-07
						Herc6	0.0792716	2.08331	3.90185e-21		UP_KW_BIOLOGICAL_PROCESS	KW-0399~Innate immunity	11	22.9167	3.229e-08	ZBP1, RSAD2, OAS3, IRF7, IRGM1, OAS1A, IFIT1, OASL1, IFIT3, HERC6, OASL2	31	393	11473	10.3589	8.07249e-07	4.03625e-07	4.03625e-07
						Ifit3	0.0486397	1.81168	1.04555e-13		GOTERM_BP_DIRECT	GO:0070106~interleukin-27-mediated signaling pathway	5	10.4167	7.40422e-09	STAT1, OAS3, OAS1A, OASL1, OASL2	48	15	29712	206.333	3.01351e-06	6.02703e-07	5.83453e-07
						Ddx60	0.111482	1.78698	8.90841e-15		GOTERM_BP_DIRECT	GO:0009617~response to bacterium	9	18.75	1.25212e-08	SLFN2, STAT1, PMP22, IRGM1, ISG15, IFIT1, USP18, IFIT3, HERC6	48	279	29712	19.9677	5.09612e-06	8.49355e-07	8.22226e-07
						Oasl2	0.221478	1.77872	1.45537e-15		GOTERM_BP_DIRECT	GO:0045071~negative regulation of viral genome replication	6	12.5	2.60798e-08	RSAD2, OAS3, OAS1A, ISG15, OASL1, OASL2	48	55	29712	67.5273	1.06144e-05	1.51636e-06	1.46792e-06
						Apol9a	0.0562513	1.68831	9.90234e-13		GOTERM_BP_DIRECT	GO:0060337~type I interferon-mediated signaling pathway	6	12.5	3.13163e-08	STAT1, OAS3, IRF7, OAS1A, OASL1, OASL2	48	57	29712	65.1579	1.27457e-05	1.59322e-06	1.54233e-06
						Oasl1	0.105726	1.65226	1.31122e-12		KEGG_PATHWAY	mmu05160:Hepatitis C	8	16.6667	4.12775e-08	CLDN4, RSAD2, STAT1, OAS3, IRF7, OAS1A, IFIT1, IFIT1BL1	22	167	9565	20.8274	2.51793e-06	2.51793e-06	2.22899e-06
						Oas1a	0.0863263	1.64625	2.47384e-12		UP_KW_BIOLOGICAL_PROCESS	KW-0391~Immunity	14	29.1667	4.09732e-07	ZBP1, RSAD2, SLFN2, IRGM1, OAS1A, IFIT1, IFIT3, RNF213, OAS3, IRF7, OASL1, HERC6, OASL2, IDO1	31	991	11473	5.22841	1.02433e-05	3.41443e-06	3.41443e-06
						Zbp1	0.0724955	1.62256	5.2628e-12		GOTERM_BP_DIRECT	GO:0035458~cellular response to interferon-beta	6	12.5	9.57854e-08	STAT1, IRGM1, OAS1A, IFI47, IFIT1, IFIT3	48	71	29712	52.3099	3.89839e-05	4.33163e-06	4.19327e-06
						Ifi47	0.0657193	1.57678	3.96885e-11		GOTERM_MF_DIRECT	GO:0003725~double-stranded RNA binding	6	12.5	2.26094e-07	ZBP1, OAS3, OAS1A, DDX60, OASL1, OASL2	48	82	28924	44.0915	3.23309e-05	3.23314e-05	3.18792e-05
						Rnf213	0.183606	1.5288	3.8741e-11		INTERPRO	IPR006117:2-5OAS_C_CS	4	8.33333	4.89639e-07	OAS3, OAS1A, OASL1, OASL2	48	8	22271	231.99	8.76415e-05	8.76453e-05	8.61764e-05
						Oas3	0.0658122	1.48798	5.30954e-10		INTERPRO	IPR006116:NT_2-5OAS_ClassI-CCAase	4	8.33333	1.04612e-06	OAS3, OAS1A, OASL1, OASL2	48	10	22271	185.592	0.000187238	9.36277e-05	9.20585e-05
						Slc28a2	0.621085	1.43357	9.12654e-10		INTERPRO	IPR018952:2-5-oligoAdlate_synth_1_dom2/C	4	8.33333	1.91221e-06	OAS3, OAS1A, OASL1, OASL2	48	12	22271	154.66	0.000342227	0.000114095	0.000112183
						Ada	2.37991	1.41776	1.17113e-09		GOTERM_CC_DIRECT	GO:0005829~cytosol	21	43.75	3.61865e-06	USP35, ZBP1, SLFN2, STAT1, IRGM1, OAS1A, DDX60, IFIT1BL1, IFIT1, USP18, IFIT3, NT5E, RNF213, OAS3, IRF7, SPATS2L, OASL1, ADA, HERC6, OASL2, IDO1	48	4363	29722	2.98037	0.000325626	0.000325678	0.000314822
						Nt5e	0.282835	1.39507	5.34715e-09		GOTERM_BP_DIRECT	GO:0060339~negative regulation of type I interferon-mediated signaling pathway	4	8.33333	1.46157e-05	OAS3, OAS1A, ISG15, USP18	48	30	29712	82.5333	0.00593096	0.000594857	0.000575857
						Atf3	0.0870688	1.38486	2.46083e-08		INTERPRO	IPR043518:2-5OAS_N_CS	3	6.25	4.3415e-05	OAS3, OAS1A, OASL2	48	5	22271	278.387	0.00774133	0.00164574	0.00161815
						Ly6m	0.366933	1.36573	1.03973e-08		INTERPRO	IPR043519:NT_sf	4	8.33333	4.59703e-05	OAS3, OAS1A, OASL1, OASL2	48	33	22271	56.2399	0.00819511	0.00164574	0.00161815
						Cldn4	0.290075	1.33915	2.45795e-08		GOTERM_BP_DIRECT	GO:0006952~defense response	4	8.33333	6.901e-05	STAT1, IRGM1, IFI47, IDO1	48	50	29712	49.52	0.0276972	0.00255337	0.00247181
						Lama3	0.146012	1.30047	1.34343e-07		GOTERM_BP_DIRECT	GO:0032728~positive regulation of interferon-beta production	4	8.33333	7.76399e-05	OAS3, IRF7, OAS1A, ISG15	48	52	29712	47.6154	0.0311066	0.00263329	0.00254918
						Rtp4	0.0673902	1.25669	6.60268e-07		GOTERM_BP_DIRECT	GO:0051707~response to other organism	3	6.25	0.000220184	IFIT1, IFIT1BL1, IFIT3	48	14	29712	132.643	0.0857258	0.00689345	0.00667327
						Slc23a4	0.331103	1.23885	4.37817e-07		GOTERM_MF_DIRECT	GO:0001730~2'-5'-oligoadenylate synthetase activity	3	6.25	0.000140819	OAS3, OAS1A, OASL2	48	11	28924	164.341	0.0199371	0.0100686	0.00992776
						Bmp8a	0.112595	1.22015	1.35973e-06		GOTERM_BP_DIRECT	GO:0006164~purine nucleotide biosynthetic process	3	6.25	0.000504542	OAS3, OAS1A, OASL2	48	21	29712	88.4286	0.185679	0.0146677	0.0141992
						Gprc5a	0.129675	1.212	1.55888e-06		KEGG_PATHWAY	mmu05164:Influenza A	5	10.4167	0.000497039	RSAD2, STAT1, OAS3, IRF7, OAS1A	22	174	9565	12.4935	0.0298717	0.0151597	0.0134201
						Irf7	0.329432	1.19344	1.30879e-06		KEGG_PATHWAY	mmu01232:Nucleotide metabolism	4	8.33333	0.000775225	NT5E, CMPK2, ENPP3, ADA	22	84	9565	20.7035	0.0462055	0.0157629	0.013954
						Hspa12a	0.0857693	1.18448	4.83467e-06		KEGG_PATHWAY	mmu04621:NOD-like receptor signaling pathway	5	10.4167	0.0011191	STAT1, OAS3, IRF7, IRGM1, OAS1A	22	216	9565	10.0642	0.0660229	0.0166854	0.0147707
						Xaf1	0.0509603	1.17951	7.03314e-06		KEGG_PATHWAY	mmu05169:Epstein-Barr virus infection	5	10.4167	0.00136766	STAT1, OAS3, IRF7, OAS1A, ISG15	22	228	9565	9.53449	0.0800944	0.0166854	0.0147707
						Tmem140	0.0684112	1.17433	4.55882e-06		GOTERM_BP_DIRECT	GO:0042742~defense response to bacterium	5	10.4167	0.000676753	RNF213, OAS3, IRGM1, OAS1A, ISG15	48	252	29712	12.2817	0.240832	0.0183626	0.017776
						Rasgef1b	0.13116	1.14447	7.81296e-06		GOTERM_BP_DIRECT	GO:0050728~negative regulation of inflammatory response	4	8.33333	0.0013975	NT5E, IRGM1, ENPP3, ADA	48	139	29712	17.8129	0.43401	0.0355488	0.0344134
						Clca4a	0.302606	1.14129	6.27022e-06		KEGG_PATHWAY	mmu05162:Measles	4	8.33333	0.00371494	STAT1, OAS3, IRF7, OAS1A	22	145	9565	11.9937	0.203106	0.0377685	0.0334344
						Spats2l	0.0328597	1.08666	0.000109977		GOTERM_CC_DIRECT	GO:0005737~cytoplasm	21	43.75	0.000980242	ZBP1, RTP4, SLFN2, STAT1, IFRD1, OAS1A, ISG15, HSPA12A, DDX60, IFIT1BL1, IFIT1, IFIT3, RNF213, OAS3, IRF7, CMPK2, SPATS2L, OASL1, ADA, HERC6, IDO1	48	6408	29722	2.02924	0.0844818	0.0441109	0.0426405
						Irgm1	0.099136	1.08485	3.40395e-05		KEGG_PATHWAY	mmu00240:Pyrimidine metabolism	3	6.25	0.00658317	NT5E, CMPK2, ENPP3	22	56	9565	23.2914	0.331622	0.0536457	0.0474896
						Sprr2a3	0.0465048	1.07505	8.12776e-05		KEGG_PATHWAY	mmu05165:Human papillomavirus infection	5	10.4167	0.0070355	STAT1, LAMA3, ISG15, OASL1, OASL2	22	359	9565	6.05533	0.349935	0.0536457	0.0474896
						Ifrd1	0.23698	1.07014	3.06771e-05		UP_SEQ_FEATURE	DOMAIN:2'-5'-oligoadenylate synthetase 1	3	6.25	0.000227207	OAS3, OAS1A, OASL2	47	11	22253	129.128	0.0543657	0.055893	0.055893
						Ido1	0.0636772	1.02629	0.000109977		UP_KW_MOLECULAR_FUNCTION	KW-0548~Nucleotidyltransferase	4	8.33333	0.00200369	OAS3, OAS1A, PARP12, OASL2	31	105	12454	15.3045	0.0583964	0.0601106	0.0601106
						Pmp22	1.29954	1.02403	6.3579e-05		KEGG_PATHWAY	mmu05168:Herpes simplex virus 1 infection	4	8.33333	0.0107714	STAT1, OAS3, IRF7, OAS1A	22	213	9565	8.16475	0.48347	0.0730063	0.0646286
						Enpp3	0.949682	1.02332	6.79091e-05		UP_KW_MOLECULAR_FUNCTION	KW-0694~RNA-binding	7	14.5833	0.00641001	ZBP1, SLFN2, OAS3, OAS1A, IFIT1, OASL1, OASL2	31	716	12454	3.92764	0.175451	0.0961501	0.0961501
						Parp12	0.132831	1.01425	0.000121788		UP_KW_LIGAND	KW-0547~Nucleotide-binding	12	25	0.00844287	RAB30, NT5E, RNF213, OAS3, IRGM1, CMPK2, OAS1A, IFI47, ENPP3, HSPA12A, DDX60, OASL2	21	1865	6792	2.08104	0.119426	0.126643	0.126643
						Rab30	0.103499	1.00721	0.000180549		KEGG_PATHWAY	mmu05145:Toxoplasmosis	3	6.25	0.0234666	STAT1, LAMA3, IRGM1	22	109	9565	11.9662	0.765083	0.143146	0.126719
						Stat1	0.237258	0.977824	0.000196991		GOTERM_CC_DIRECT	GO:0016020~membrane	18	37.5	0.00477716	RTP4, SLC23A4, IRGM1, OAS1A, IFI47, LHFPL2, TMEM140, CLDN4, RAB30, NT5E, OAS3, CLCA4A, PMP22, ENPP3, SLC28A2, OASL1, ADA, OASL2	48	5706	29722	1.95334	0.350125	0.143315	0.138538
						Cmpk2	0.0692467	0.976761	0.000259995		UP_KW_CELLULAR_COMPONENT	KW-0551~Lipid droplet	3	6.25	0.00798851	RNF213, RSAD2, IRGM1	39	66	18649	21.7354	0.148207	0.15977	0.15977
						Lhfpl2	0.06377	0.976576	0.00033334		SMART	SM00213:UBQ	3	6.25	0.00506105	ISG15, OASL1, OASL2	24	51	10943	26.8211	0.154172	0.167015	0.167015
						Usp35	0.0491039	0.968529	0.000508254		GOTERM_BP_DIRECT	GO:0002376~immune system process	3	6.25	0.00732872	RNF213, IRF7, IDO1	48	81	29712	22.9259	0.949902	0.175458	0.169854
						Iglc3	0.298243	0.96812	0.00284023		KEGG_PATHWAY	mmu00230:Purine metabolism	3	6.25	0.0343814	NT5E, ENPP3, ADA	22	134	9565	9.73372	0.881657	0.179011	0.158469
						Slfn2	0.0492895	0.965061	0.000519087		KEGG_PATHWAY	mmu05171:Coronavirus disease - COVID-19	4	8.33333	0.0352153	STAT1, OAS3, OAS1A, ISG15	22	334	9565	5.20686	0.887732	0.179011	0.158469
											GOTERM_BP_DIRECT	GO:0050727~regulation of inflammatory response	3	6.25	0.0103643	ZBP1, PMP22, USP18	48	97	29712	19.1443	0.985596	0.234347	0.226862
											INTERPRO	IPR000626:Ubiquitin-like_dom	3	6.25	0.00808609	ISG15, OASL1, OASL2	48	64	22271	21.749	0.766201	0.241235	0.237192
											UP_KW_MOLECULAR_FUNCTION	KW-0378~Hydrolase	10	20.8333	0.0248465	USP35, NT5E, RNF213, CLCA4A, IRGM1, IFI47, ENPP3, DDX60, USP18, ADA	31	1835	12454	2.18933	0.529901	0.248465	0.248465
											GOTERM_BP_DIRECT	GO:0006196~AMP catabolic process	2	4.16667	0.0157088	NT5E, ADA	48	10	29712	123.8	0.99841	0.270284	0.261651
											GOTERM_BP_DIRECT	GO:0034340~response to type I interferon	2	4.16667	0.0172663	STAT1, ISG15	48	11	29712	112.545	0.999166	0.270284	0.261651
											GOTERM_BP_DIRECT	GO:0046085~adenosine metabolic process	2	4.16667	0.0157088	NT5E, ADA	48	10	29712	123.8	0.99841	0.270284	0.261651
											GOTERM_BP_DIRECT	GO:0060700~regulation of ribonuclease activity	2	4.16667	0.0157088	OAS3, OAS1A	48	10	29712	123.8	0.99841	0.270284	0.261651
											GOTERM_BP_DIRECT	GO:0071659~negative regulation of IP-10 production	2	4.16667	0.0172663	OAS3, OAS1A	48	11	29712	112.545	0.999166	0.270284	0.261651
											GOTERM_BP_DIRECT	GO:0140928~inhibition of non-skeletal tissue mineralization	2	4.16667	0.0157088	NT5E, ADA	48	10	29712	123.8	0.99841	0.270284	0.261651
											GOTERM_BP_DIRECT	GO:1900246~positive regulation of RIG-I signaling pathway	2	4.16667	0.0172663	DDX60, OASL1	48	11	29712	112.545	0.999166	0.270284	0.261651
											GOTERM_BP_DIRECT	GO:2000342~negative regulation of chemokine (C-X-C motif) ligand 2 production	2	4.16667	0.0172663	OAS3, OAS1A	48	11	29712	112.545	0.999166	0.270284	0.261651
											GOTERM_CC_DIRECT	GO:0005576~extracellular region	8	16.6667	0.0209689	APOL9A, SPRR2A3, LAMA3, CLCA4A, IGLC3, BMP8A, ISG15, ENPP3	48	1780	29722	2.78296	0.851514	0.273564	0.264445
											GOTERM_CC_DIRECT	GO:0005654~nucleoplasm	12	25	0.0212772	NT5E, STAT1, OAS3, IRF7, CMPK2, OAS1A, SPATS2L, XAF1, OASL1, ATF3, HERC6, OASL2	48	3572	29722	2.08021	0.855665	0.273564	0.264445
											GOTERM_CC_DIRECT	GO:0005730~nucleolus	6	12.5	0.0178315	RNF213, GPRC5A, STAT1, SPATS2L, OASL1, ATF3	48	966	29722	3.84601	0.801966	0.273564	0.264445
											GOTERM_CC_DIRECT	GO:0005811~lipid droplet	3	6.25	0.0157679	RNF213, RSAD2, IRGM1	48	121	29722	15.3523	0.76079	0.273564	0.264445
											GOTERM_BP_DIRECT	GO:0035456~response to interferon-beta	2	4.16667	0.0203741	STAT1, XAF1	48	13	29712	95.2308	0.99977	0.307121	0.297311
											UP_KW_CELLULAR_COMPONENT	KW-0963~Cytoplasm	18	37.5	0.0308129	ZBP1, SLFN2, STAT1, OAS1A, ISG15, HSPA12A, IFIT1, IFIT3, RAB30, RNF213, OAS3, IRF7, SPATS2L, XAF1, OASL1, ADA, HERC6, IDO1	39	5460	18649	1.57642	0.465248	0.308129	0.308129
											GOTERM_MF_DIRECT	GO:0005254~chloride channel activity	3	6.25	0.00682297	CLDN4, APOL9A, CLCA4A	48	76	28924	23.7862	0.624324	0.321511	0.317015
											GOTERM_MF_DIRECT	GO:0005524~ATP binding	8	16.6667	0.0117413	RNF213, OAS3, CMPK2, OAS1A, ENPP3, HSPA12A, DDX60, OASL2	48	1543	28924	3.12422	0.815286	0.321511	0.317015
											GOTERM_MF_DIRECT	GO:0016787~hydrolase activity	4	8.33333	0.01349	IRGM1, IFI47, ENPP3, DDX60	48	306	28924	7.87691	0.856612	0.321511	0.317015
											GOTERM_MF_DIRECT	GO:0046872~metal ion binding	11	22.9167	0.0115621	RTP4, RNF213, RSAD2, OAS3, CLCA4A, OAS1A, ENPP3, XAF1, PARP12, OASL2, IDO1	48	2748	28924	2.41209	0.810433	0.321511	0.317015
											INTERPRO	IPR002934:Polymerase_NTP_transf_dom	2	4.16667	0.012597	OAS3, OAS1A	48	6	22271	154.66	0.896604	0.322123	0.316724
											KEGG_PATHWAY	mmu00760:Nicotinate and nicotinamide metabolism	2	4.16667	0.0903713	NT5E, ENPP3	22	43	9565	20.222	0.996905	0.42405	0.375389
											SMART	SM00028:TPR	3	6.25	0.0263665	IFIT1, IFIT1BL1, IFIT3	24	121	10943	11.3048	0.58595	0.435047	0.435047
											GOTERM_BP_DIRECT	GO:0035457~cellular response to interferon-alpha	2	4.16667	0.0327095	OAS1A, IFIT1	48	21	29712	58.9524	0.999999	0.449547	0.435188
											GOTERM_BP_DIRECT	GO:0035634~response to stilbenoid	2	4.16667	0.0342407	USP18, IFIT3	48	22	29712	56.2727	0.999999	0.449547	0.435188
											GOTERM_BP_DIRECT	GO:0060340~positive regulation of type I interferon-mediated signaling pathway	2	4.16667	0.0311759	ZBP1, IRF7	48	20	29712	61.9	0.999997	0.449547	0.435188
											GOTERM_BP_DIRECT	GO:0071639~positive regulation of monocyte chemotactic protein-1 production	2	4.16667	0.0342407	OAS3, OAS1A	48	22	29712	56.2727	0.999999	0.449547	0.435188
											GOTERM_CC_DIRECT	GO:0016327~apicolateral plasma membrane	2	4.16667	0.044878	CLDN4, SLC28A2	48	29	29722	42.704	0.983957	0.504878	0.488049
											UP_KW_PTM	KW-1017~Isopeptide bond	8	16.6667	0.0391612	ZBP1, RNF213, RSAD2, STAT1, IRF7, IRGM1, ISG15, ATF3	28	1613	13214	2.34063	0.405082	0.543038	0.543038
											GOTERM_BP_DIRECT	GO:0032727~positive regulation of interferon-alpha production	2	4.16667	0.0433781	STAT1, IRF7	48	28	29712	44.2143	1	0.551716	0.534093
											GOTERM_BP_DIRECT	GO:0032480~negative regulation of type I interferon production	2	4.16667	0.0464051	IRGM1, XAF1	48	30	29712	41.2667	1	0.555497	0.537754
											GOTERM_BP_DIRECT	GO:0045648~positive regulation of erythrocyte differentiation	2	4.16667	0.0464051	STAT1, ISG15	48	30	29712	41.2667	1	0.555497	0.537754
											GOTERM_MF_DIRECT	GO:0005515~protein binding	16	33.3333	0.0278798	ZBP1, RTP4, RSAD2, STAT1, OAS1A, ISG15, HSPA12A, DDX60, IFIT1, USP18, IFIT3, CLDN4, GPRC5A, PMP22, IRF7, IDO1	48	5596	28924	1.7229	0.982463	0.569545	0.561579
											GOTERM_BP_DIRECT	GO:0007155~cell adhesion	4	8.33333	0.0497247	CLDN4, LAMA3, PMP22, ADA	48	523	29712	4.73423	1	0.578227	0.559757
											GOTERM_BP_DIRECT	GO:0046034~ATP metabolic process	2	4.16667	0.052431	NT5E, ENPP3	48	34	29712	36.4118	1	0.592761	0.573828
											UP_SEQ_FEATURE	DOMAIN:Polymerase nucleotidyl transferase	2	4.16667	0.0082435	OAS3, OAS1A	47	4	22253	236.734	0.86949	0.607142	0.607142
											UP_SEQ_FEATURE	DOMAIN:Ubiquitin-like 1	2	4.16667	0.0123403	ISG15, OASL1	47	6	22253	157.823	0.952858	0.607142	0.607142
											UP_SEQ_FEATURE	DOMAIN:Ubiquitin-like 2	2	4.16667	0.0123403	ISG15, OASL1	47	6	22253	157.823	0.952858	0.607142	0.607142
											UP_SEQ_FEATURE	REGION:Interaction with dsRNA	2	4.16667	0.00618888	OAS3, OAS1A	47	3	22253	315.645	0.782856	0.607142	0.607142
											INTERPRO	IPR007743:Immunity-related_GTPase-like	2	4.16667	0.0373268	IRGM1, IFI47	48	18	22271	51.5532	0.998897	0.640495	0.629761
											INTERPRO	IPR019734:TPR_rpt	3	6.25	0.0299397	IFIT1, IFIT1BL1, IFIT3	48	128	22271	10.8745	0.995665	0.640495	0.629761
											INTERPRO	IPR030385:G_IRG_dom	2	4.16667	0.0393601	IRGM1, IFI47	48	19	22271	48.8399	0.999244	0.640495	0.629761
											INTERPRO	IPR051515:IRG	2	4.16667	0.0373268	IRGM1, IFI47	48	18	22271	51.5532	0.998897	0.640495	0.629761
											INTERPRO	IPR027417:P-loop_NTPase	6	12.5	0.0453958	RAB30, RNF213, IRGM1, CMPK2, IFI47, DDX60	48	930	22271	2.99341	0.999755	0.677153	0.665804
											GOTERM_BP_DIRECT	GO:0006915~apoptotic process	4	8.33333	0.0646014	ZBP1, PMP22, XAF1, ADA	48	583	29712	4.247	1	0.710616	0.687918
											INTERPRO	IPR050164:Peptidase_C19	2	4.16667	0.0614501	USP35, USP18	48	30	22271	30.9319	0.999988	0.846121	0.83194
											INTERPRO	IPR029071:Ubiquitin-like_domsf	3	6.25	0.0666687	ISG15, OASL1, OASL2	48	200	22271	6.95969	0.999996	0.852407	0.83812
											GOTERM_BP_DIRECT	GO:0071222~cellular response to lipopolysaccharide	3	6.25	0.0849482	STAT1, IRGM1, CMPK2	48	307	29712	6.04886	1	0.90984	0.880779
											GOTERM_MF_DIRECT	GO:0008270~zinc ion binding	7	14.5833	0.0518031	RTP4, NT5E, RNF213, ENPP3, XAF1, PARP12, ADA	48	1667	28924	2.53034	0.999503	0.925981	0.91303
											INTERPRO	IPR011990:TPR-like_helical_dom_sf	3	6.25	0.0786216	IFIT1, IFIT1BL1, IFIT3	48	220	22271	6.32699	1	0.938218	0.922493
											UP_SEQ_FEATURE	CROSSLNK:Glycyl lysine isopeptide (Lys-Gly) (interchain with G-Cter in ubiquitin)	4	8.33333	0.0250851	ZBP1, RSAD2, IRF7, IRGM1	47	305	22253	6.20942	0.998069	1	1
											UP_SEQ_FEATURE	DOMAIN:IRG-type G	2	4.16667	0.0385687	IRGM1, IFI47	47	19	22253	49.8387	0.999937	1	1
											GOTERM_MF_DIRECT	GO:0003924~GTPase activity	3	6.25	0.092372	RAB30, IRGM1, IFI47	48	314	28924	5.75717	0.999999	1	0.992958
											GOTERM_MF_DIRECT	GO:0016779~nucleotidyltransferase activity	2	4.16667	0.076656	OASL1, PARP12	48	49	28924	24.5952	0.999989	1	0.992958
