## Supplemental table 5 for "A Spatial and Temporal Transcriptomic Atlas of Mouse Intestinal Regeneration"

### Sheet: Sheet1
Genes enriched in Day 0 bottom villus that are downregulated in bottom villus day 3 post-IR, and were used to generate GO terms.
Replicate 2, Supplemental Fig. 2C			Category	Term	Count	%	PValue	Genes	List Total	Pop Hits	Pop Total	Fold Enrichment	Bonferroni	Benjamini	FDR
76 genes			KEGG_PATHWAY	mmu01100:Metabolic pathways	38	50.6667	1.20971e-19	ACAA2, ACY1, MAOB, MAOA, RDH7, HSD17B4, COX7A1, AKR1B7, KHK, ADH1, NAT8F5, CYP2C55, CYP2B10, UGT2A3, GSTM3, GSTK1, ARG2, GSTM1, UGT1A1, HSD3B3, MCCC1, SORD, BBOX1, PIPOX, CMBL, FMO4, RDH16F2, GLUD1, DAO, NAT8, CYP2U1, ALDH1A1, CHPT1, SIS, FBP1, ALDH1A7, GSTM6, FBP2	49	1650	9565	4.49561	1.19761e-17	1.19761e-17	1.02825e-17
Iglc3			UP_KW_MOLECULAR_FUNCTION	KW-0560~Oxidoreductase	24	32	1.25209e-15	MAOB, HSD3B3, MAOA, RDH7, SORD, HSD17B4, BBOX1, PIPOX, HSD17B13, FMO4, COX7A1, AKR1B7, RDH16F2, GLUD1, ADH1, DAO, CYP2C55, CYP2U1, CYP2B10, SESN1, ALDH1A1, BCO2, ME2, ALDH1A7	57	647	12454	8.10478	3.05311e-14	3.13023e-14	3.13023e-14
Ces1d			KEGG_PATHWAY	mmu00982:Drug metabolism - cytochrome P450	10	13.3333	6.15075e-11	GSTM3, GSTK1, ADH1, GSTM1, MAOB, UGT1A1, MAOA, UGT2A3, FMO4, GSTM6	49	72	9565	27.1117	6.08924e-09	3.04462e-09	2.61407e-09
Slc5a4a			KEGG_PATHWAY	mmu00830:Retinol metabolism	9	12	3.36197e-08	RDH16F2, ADH1, UGT1A1, CYP2C55, CYP2B10, ALDH1A1, RDH7, UGT2A3, ALDH1A7	49	102	9565	17.2239	3.32834e-06	1.10945e-06	9.52557e-07
Aldh1a1			GOTERM_MF_DIRECT	GO:0016491~oxidoreductase activity	10	13.3333	4.80937e-09	RDH16F2, GLUD1, GSTK1, MAOB, CYP2B10, SESN1, HSD17B4, AKR1C19, COX7A1, AKR1B7	75	218	28924	17.6905	1.18311e-06	1.18311e-06	1.07249e-06
Maob			GOTERM_BP_DIRECT	GO:0006693~prostaglandin metabolic process	6	8	4.79258e-08	GSTM3, GSTM1, AKR1C14, AKR1C19, GSTM6, AKR1B7	74	40	29712	60.227	2.10392e-05	2.10394e-05	2.07039e-05
Akr1c14			INTERPRO	IPR036291:NAD(P)-bd_dom_sf	9	12	8.75647e-08	RDH16F2, GLUD1, ADH1, HSD3B3, RDH7, SORD, HSD17B4, HSD17B13, ME2	75	168	22271	15.9079	2.27666e-05	2.27668e-05	2.10155e-05
Rdh7			GOTERM_CC_DIRECT	GO:0005739~mitochondrion	19	25.3333	3.57007e-07	GSTK1, ARG2, ABCD3, GSTM1, ACAA2, MAOB, MAOA, MCCC1, SORD, HSD17B4, BBOX1, COX7A1, AKR1B7, GLUD1, ADH1, PRXL2A, FLVCR1, BCO2, ME2	75	1818	29722	4.14168	3.17731e-05	3.17736e-05	2.85606e-05
Slc5a4b			KEGG_PATHWAY	mmu00980:Metabolism of xenobiotics by cytochrome P450	7	9.33333	1.93972e-06	GSTM3, GSTK1, ADH1, GSTM1, UGT1A1, UGT2A3, GSTM6	49	76	9565	17.9793	0.000192014	4.8008e-05	4.1219e-05
Reg3a			GOTERM_MF_DIRECT	GO:0004745~all-trans-retinol dehydrogenase (NAD+) activity	5	6.66667	7.71322e-07	RDH16F2, ADH1, AKR1C14, RDH7, HSD17B13	75	28	28924	68.8667	0.000189727	7.36655e-05	6.67781e-05
Bbox1			GOTERM_MF_DIRECT	GO:0042802~identical protein binding	20	26.6667	8.9836e-07	BCHE, REG3A, FAAH, ABCD3, GSTM1, MAOB, ACY1, SORD, HSD17B4, BBOX1, PBLD2, ADH1, DAO, CASP6, ALDH1A1, FBP1, ALDH1A7, FBP2, GSTM6, MBL2	75	2094	28924	3.68341	0.000220972	7.36655e-05	6.67781e-05
Aldh1a7			GOTERM_BP_DIRECT	GO:0042573~retinoic acid metabolic process	5	6.66667	4.81119e-07	RDH16F2, ADH1, CYP2C55, ALDH1A1, BCO2	74	26	29712	77.2141	0.000211189	7.04038e-05	6.92812e-05
Hlf			GOTERM_BP_DIRECT	GO:0042178~xenobiotic catabolic process	5	6.66667	4.81119e-07	GSTM3, GSTM1, CYP2B10, FMO4, GSTM6	74	26	29712	77.2141	0.000211189	7.04038e-05	6.92812e-05
Gstm3			KEGG_PATHWAY	mmu05204:Chemical carcinogenesis - DNA adducts	7	9.33333	5.23976e-06	GSTM3, GSTK1, GSTM1, UGT1A1, CYP2C55, UGT2A3, GSTM6	49	90	9565	15.1825	0.000518604	0.000103747	8.9076e-05
Slc7a8			GOTERM_CC_DIRECT	GO:0005743~mitochondrial inner membrane	10	13.3333	8.17252e-06	GLUD1, GSTK1, ABCD3, ACAA2, MAOB, CYP2U1, HSD3B3, CYP2B10, MCCC1, COX7A1	75	543	29722	7.29822	0.000727093	0.000363677	0.000326901
Bco2			KEGG_PATHWAY	mmu00051:Fructose and mannose metabolism	5	6.66667	2.92273e-05	SORD, FBP1, FBP2, KHK, AKR1B7	49	36	9565	27.1117	0.00288937	0.000422847	0.00036305
Fbp1			KEGG_PATHWAY	mmu00480:Glutathione metabolism	6	8	2.98982e-05	GSTM3, GSTK1, NAT8F5, NAT8, GSTM1, GSTM6	49	73	9565	16.0442	0.00295559	0.000422847	0.00036305
Slc2a7			UP_KW_LIGAND	KW-0520~NAD	9	12	2.01156e-05	ADH1, HSD3B3, ALDH1A1, RDH7, SORD, HSD17B4, HSD17B13, ME2, ALDH1A7	41	205	6792	7.27281	0.000402234	0.000402311	0.000402311
Slc5a11			GOTERM_MF_DIRECT	GO:0047023~androsterone dehydrogenase [NAD(P)+] activity	4	5.33333	1.276e-05	RDH16F2, AKR1C14, RDH7, AKR1C19	75	18	28924	85.7007	0.00313405	0.000627791	0.000569095
Hsd17b13			GOTERM_MF_DIRECT	GO:0001758~retinal dehydrogenase activity	4	5.33333	1.276e-05	AKR1C14, ALDH1A1, AKR1C19, AKR1B7	75	18	28924	85.7007	0.00313405	0.000627791	0.000569095
Fabp1			GOTERM_BP_DIRECT	GO:0042572~retinol metabolic process	5	6.66667	7.08848e-06	RDH16F2, ADH1, CES1D, ALDH1A1, RDH7	74	50	29712	40.1514	0.00310702	0.000777961	0.000765556
Gstm1			GOTERM_BP_DIRECT	GO:0006749~glutathione metabolic process	5	6.66667	1.04005e-05	GSTM3, GSTK1, NAT8, GSTM1, GSTM6	74	55	29712	36.5012	0.00455544	0.000913166	0.000898605
Fmo4			UP_KW_BIOLOGICAL_PROCESS	KW-0443~Lipid metabolism	11	14.6667	2.9016e-05	FAAH, ACAA2, GSTM1, UGT1A1, CYP2U1, CES1D, ALDH1A1, HSD17B4, HSD17B13, CHPT1, BCO2	35	719	11473	5.01502	0.00104404	0.00104458	0.00104458
Trim38			KEGG_PATHWAY	mmu00983:Drug metabolism - other enzymes	6	8	0.000106202	GSTM3, GSTM1, UGT1A1, CES1D, UGT2A3, GSTM6	49	95	9565	12.3287	0.0104595	0.00131425	0.00112839
Sis			GOTERM_CC_DIRECT	GO:0005789~endoplasmic reticulum membrane	12	16	9.08663e-05	RDH16F2, FAAH, NAT8F5, NAT8, UGT1A1, CYP2C55, CYP2U1, HSD3B3, CYP2B10, CHPT1, FMO4, SVIP	75	1110	29722	4.28425	0.00805485	0.00261184	0.00234772
Gstm6			GOTERM_CC_DIRECT	GO:0005782~peroxisomal matrix	4	5.33333	0.000117386	FABP1, ABCD3, DAO, HSD17B4	75	38	29722	41.7151	0.0103936	0.00261184	0.00234772
Abcc6			GOTERM_MF_DIRECT	GO:0004364~glutathione transferase activity	4	5.33333	8.29954e-05	GSTM3, GSTK1, GSTM1, GSTM6	75	33	28924	46.7459	0.0202107	0.00340281	0.00308466
Plekhf1			GOTERM_BP_DIRECT	GO:0006001~fructose catabolic process	3	4	5.92556e-05	ALDH1A1, ALDH1A7, KHK	74	5	29712	240.908	0.0256785	0.00433553	0.0042664
Klhdc7b			UP_KW_CELLULAR_COMPONENT	KW-0492~Microsome	6	8	0.00028265	CYP2C55, CYP2U1, CES1D, CYP2B10, RDH7, FMO4	68	161	18649	10.2205	0.0059189	0.00593565	0.00593565
Adh1			GOTERM_CC_DIRECT	GO:0005777~peroxisome	5	6.66667	0.000387114	GSTK1, ABCD3, DAO, HSD17B4, PIPOX	75	137	29722	14.4633	0.0338728	0.00689063	0.00619382
Mbl2			GOTERM_MF_DIRECT	GO:0016616~oxidoreductase activity, acting on the CH-OH group of donors, NAD or NADP as acceptor	4	5.33333	0.000225467	HSD3B3, HSD17B13, ME2, AKR1B7	75	46	28924	33.5351	0.0539606	0.00706568	0.00640506
Nat8			GOTERM_MF_DIRECT	GO:0005412~D-glucose:sodium symporter activity	3	4	0.000229778	SLC5A11, SLC5A4B, SLC5A4A	75	9	28924	128.551	0.0549637	0.00706568	0.00640506
Acy1			UP_KW_CELLULAR_COMPONENT	KW-0496~Mitochondrion	14	18.6667	0.000664556	GSTK1, ARG2, ACAA2, MAOB, HSD3B3, MAOA, MCCC1, SORD, COX7A1, GLUD1, CYP2U1, FLVCR1, BCO2, ME2	68	1306	18649	2.93989	0.0138633	0.00697784	0.00697784
Rdh16f2			KEGG_PATHWAY	mmu00040:Pentose and glucuronate interconversions	4	5.33333	0.000753925	UGT1A1, SORD, UGT2A3, AKR1B7	49	36	9565	21.6893	0.0719472	0.00829317	0.0071204
Maoa			KEGG_PATHWAY	mmu04146:Peroxisome	5	6.66667	0.000915765	GSTK1, ABCD3, DAO, HSD17B4, PIPOX	49	87	9565	11.2186	0.0867104	0.00906607	0.007784
Mccc1			KEGG_PATHWAY	mmu00260:Glycine, serine and threonine metabolism	4	5.33333	0.00102867	DAO, MAOB, MAOA, PIPOX	49	40	9565	19.5204	0.0968721	0.00925806	0.00794884
Cox7a1			GOTERM_CC_DIRECT	GO:0005829~cytosol	23	30.6667	0.000695551	GSTM3, GSTM1, MAOA, SORD, BBOX1, AKR1C19, CMBL, NDRG1, BARX2, KHK, AKR1B7, FABP1, ADH1, DAO, CES1D, CASP6, AKR1C14, ALDH1A1, FBP1, ALDH1A7, SLC28A1, FBP2, GSTM6	75	4363	29722	2.0891	0.0600472	0.0103173	0.00927401
Svip			GOTERM_BP_DIRECT	GO:1901687~glutathione derivative biosynthetic process	3	4	0.000165124	GSTM3, GSTM1, GSTM6	74	8	29712	150.568	0.0699302	0.0103557	0.0101905
Slc6a20a			KEGG_PATHWAY	mmu00140:Steroid hormone biosynthesis	5	6.66667	0.0014821	UGT1A1, CYP2C55, HSD3B3, CYP2B10, UGT2A3	49	99	9565	9.85879	0.136565	0.0122273	0.0104982
Glud1			GOTERM_BP_DIRECT	GO:0006000~fructose metabolic process	3	4	0.000211965	FBP1, FBP2, KHK	74	9	29712	133.838	0.0888634	0.0116316	0.0114461
Akr1b7			GOTERM_CC_DIRECT	GO:0016324~apical plasma membrane	7	9.33333	0.00134291	SLC7A8, ABCC6, SLC5A11, SLC6A20A, SIS, SLC28A1, SLC2A7	75	486	29722	5.70793	0.112724	0.0170741	0.0153475
Barx2			KEGG_PATHWAY	mmu00330:Arginine and proline metabolism	4	5.33333	0.00245863	ARG2, DAO, MAOB, MAOA	49	54	9565	14.4596	0.21628	0.0187234	0.0160756
Me2			GOTERM_BP_DIRECT	GO:0098869~cellular oxidant detoxification	4	5.33333	0.00034056	FABP1, GSTK1, PRXL2A, SESN1	74	55	29712	29.201	0.138889	0.0166118	0.0163469
Ugt2a3			GOTERM_MF_DIRECT	GO:0032052~bile acid binding	3	4	0.000663552	FABP1, AKR1C14, AKR1C19	75	15	28924	77.1307	0.150653	0.0181371	0.0164413
Hsd17b4			UP_KW_CELLULAR_COMPONENT	KW-0256~Endoplasmic reticulum	13	17.3333	0.00236366	FAAH, UGT1A1, HSD3B3, RDH7, HSD17B13, FMO4, SVIP, GLUD1, NAT8, CYP2C55, CYP2U1, CES1D, CYP2B10	68	1319	18649	2.70299	0.0484809	0.0165456	0.0165456
Ugt1a1			GOTERM_MF_DIRECT	GO:0050660~flavin adenine dinucleotide binding	4	5.33333	0.0008446	MAOB, MAOA, PIPOX, FMO4	75	72	28924	21.4252	0.187679	0.0207772	0.0188346
Arg2			GOTERM_MF_DIRECT	GO:0004303~estradiol 17-beta-dehydrogenase [NAD(P)+] activity	3	4	0.000962096	HSD17B4, HSD17B13, AKR1B7	75	18	28924	64.2756	0.210843	0.021516	0.0195043
Odf3b			GOTERM_MF_DIRECT	GO:0043295~glutathione binding	3	4	0.00119081	GSTM3, GSTM1, GSTM6	75	20	28924	57.848	0.254063	0.0244116	0.0221292
C1qtnf12			GOTERM_MF_DIRECT	GO:0004032~aldose reductase (NADPH) activity	3	4	0.00131398	AKR1C14, AKR1C19, AKR1B7	75	21	28924	55.0933	0.276353	0.0248645	0.0225398
Pbld2			GOTERM_BP_DIRECT	GO:0051122~hepoxilin biosynthetic process	3	4	0.000531552	GSTM3, GSTM1, GSTM6	74	14	29712	86.0386	0.208174	0.0233351	0.0229631
Dao			UP_KW_DOMAIN	KW-1133~Transmembrane helix	29	38.6667	0.00191877	FAAH, ABCD3, MAOB, MAOA, SLC5A11, SLC6A20A, HSD17B13, COX7A1, SLC2A7, NAT8F5, FLVCR1, UGT2A3, SLC5A4B, SLC5A4A, GPR155, BCHE, UGT1A1, HSD3B3, ABCC6, FMO4, NAT8, CYP2U1, SLC7A8, PRXL2A, CHPT1, CD302, SIS, SLC28A1, FBP1	48	5621	14896	1.60108	0.0265303	0.0268628	0.0268628
Ndrg1			INTERPRO	IPR003081:GST_mu	3	4	0.000226272	GSTM3, GSTM1, GSTM6	75	7	22271	127.263	0.0571399	0.0294153	0.0271526
Nat8f5			GOTERM_CC_DIRECT	GO:0045171~intercellular bridge	4	5.33333	0.00314467	GSTM3, GSTM1, HSD3B3, GSTM6	75	117	29722	13.5485	0.244455	0.0328712	0.0295472
Cmbl			GOTERM_CC_DIRECT	GO:0043231~intracellular membrane-bounded organelle	9	12	0.00332405	RDH16F2, ABCD3, CYP2C55, CYP2U1, CES1D, HSD3B3, CYP2B10, RDH7, ME2	75	997	29722	3.57737	0.256461	0.0328712	0.0295472
Bche			KEGG_PATHWAY	mmu00220:Arginine biosynthesis	3	4	0.00487313	GLUD1, ARG2, ACY1	49	21	9565	27.8863	0.383452	0.03446	0.0295869
Acaa2			KEGG_PATHWAY	mmu05207:Chemical carcinogenesis - receptor activation	6	8	0.00547656	GSTM3, GSTM1, UGT1A1, CYP2B10, UGT2A3, GSTM6	49	228	9565	5.13695	0.419386	0.0361453	0.0310338
Gpr155			UP_KW_LIGAND	KW-0521~NADP	6	8	0.00421293	GLUD1, AKR1C14, RDH7, AKR1C19, FMO4, AKR1B7	41	184	6792	5.40191	0.0809702	0.0343635	0.0343635
Khk			UP_KW_LIGAND	KW-0274~FAD	5	6.66667	0.00565752	DAO, MAOB, MAOA, PIPOX, FMO4	41	123	6792	6.73409	0.107271	0.0343635	0.0343635
Chpt1			UP_KW_LIGAND	KW-0285~Flavoprotein	5	6.66667	0.0068727	DAO, MAOB, MAOA, PIPOX, FMO4	41	130	6792	6.37148	0.128839	0.0343635	0.0343635
Sesn1			INTERPRO	IPR001734:Na/solute_symporter	3	4	0.00096584	SLC5A11, SLC5A4B, SLC5A4A	75	14	22271	63.6314	0.222164	0.0412272	0.0380559
Akr1c19			INTERPRO	IPR038377:Na/Glc_symporter_sf	3	4	0.00096584	SLC5A11, SLC5A4B, SLC5A4A	75	14	22271	63.6314	0.222164	0.0412272	0.0380559
Abcd3			INTERPRO	IPR036249:Thioredoxin-like_sf	5	6.66667	0.00106993	GSTM3, GSTK1, GSTM1, PRXL2A, GSTM6	75	135	22271	10.998	0.242954	0.0412272	0.0380559
Faah			INTERPRO	IPR002347:SDR_fam	4	5.33333	0.00110362	RDH16F2, RDH7, HSD17B4, HSD17B13	75	61	22271	19.4719	0.249562	0.0412272	0.0380559
Pipox			INTERPRO	IPR020471:AKR	3	4	0.00126817	AKR1C14, AKR1C19, AKR1B7	75	16	22271	55.6775	0.281028	0.0412272	0.0380559
Gstk1			INTERPRO	IPR036188:FAD/NAD-bd_sf	4	5.33333	0.00126853	MAOB, MAOA, PIPOX, FMO4	75	64	22271	18.5592	0.281096	0.0412272	0.0380559
Cyp2b10			INTERPRO	IPR018170:Aldo/ket_reductase_CS	3	4	0.00143417	AKR1C14, AKR1C19, AKR1B7	75	17	22271	52.4024	0.311439	0.0414315	0.0382445
Flvcr1			INTERPRO	IPR050213:GST_superfamily	3	4	0.00160997	GSTM3, GSTM1, GSTM6	75	18	22271	49.4911	0.34225	0.0418593	0.0386394
Cyp2c55			GOTERM_CC_DIRECT	GO:0005759~mitochondrial matrix	5	6.66667	0.00529186	GLUD1, GSTK1, ACAA2, MCCC1, ME2	75	280	29722	7.07667	0.376388	0.0470976	0.0423349
Casp6			INTERPRO	IPR023210:NADP_OxRdtase_dom	3	4	0.00219557	AKR1C14, AKR1C19, AKR1B7	75	21	22271	42.421	0.435308	0.0475706	0.0439114
Sord			INTERPRO	IPR036812:NADP_OxRdtase_dom_sf	3	4	0.00219557	AKR1C14, AKR1C19, AKR1B7	75	21	22271	42.421	0.435308	0.0475706	0.0439114
Cd302			UP_KW_CELLULAR_COMPONENT	KW-0576~Peroxisome	4	5.33333	0.00881578	ABCD3, DAO, HSD17B4, PIPOX	68	118	18649	9.29661	0.169687	0.0462828	0.0462828
Slc28a1			UP_KW_DOMAIN	KW-0812~Transmembrane	29	38.6667	0.00802818	FAAH, ABCD3, MAOB, MAOA, SLC5A11, SLC6A20A, HSD17B13, COX7A1, SLC2A7, NAT8F5, FLVCR1, UGT2A3, SLC5A4B, SLC5A4A, GPR155, BCHE, UGT1A1, HSD3B3, ABCC6, FMO4, NAT8, CYP2U1, SLC7A8, PRXL2A, CHPT1, CD302, SIS, SLC28A1, FBP1	48	6123	14896	1.46981	0.106714	0.0561973	0.0561973
Prxl2a			PIR_SUPERFAMILY	PIRSF000097:AKR	3	4	0.00579571	AKR1C14, AKR1C19, AKR1B7	16	16	2024	23.7188	0.078153	0.0689306	0.0689306
Hsd3b3			PIR_SUPERFAMILY	PIRSF000904:FBPtase_SBPase	2	2.66667	0.0147708	FBP1, FBP2	16	2	2024	126.5	0.188064	0.0689306	0.0689306
Fbp2			PIR_SUPERFAMILY	PIRSF500210:FBPtase	2	2.66667	0.0147708	FBP1, FBP2	16	2	2024	126.5	0.188064	0.0689306	0.0689306
Tbcel			INTERPRO	IPR004046:GST_C	3	4	0.0041725	GSTM3, GSTM1, GSTM6	75	29	22271	30.7186	0.662814	0.0795158	0.0733992
Cyp2u1			INTERPRO	IPR004045:Glutathione_S-Trfase_N	3	4	0.00475841	GSTM3, GSTM1, GSTM6	75	31	22271	28.7368	0.710656	0.0795158	0.0733992
			INTERPRO	IPR020548:Fructose_bisphosphatase_AS	2	2.66667	0.00663452	FBP1, FBP2	75	2	22271	296.947	0.822844	0.0795158	0.0733992
			INTERPRO	IPR044015:FBPase_C_dom	2	2.66667	0.00663452	FBP1, FBP2	75	2	22271	296.947	0.822844	0.0795158	0.0733992
			INTERPRO	IPR000146:FBPase_class-1	2	2.66667	0.00663452	FBP1, FBP2	75	2	22271	296.947	0.822844	0.0795158	0.0733992
			INTERPRO	IPR028343:FBPtase	2	2.66667	0.00663452	FBP1, FBP2	75	2	22271	296.947	0.822844	0.0795158	0.0733992
			INTERPRO	IPR050703:Flavin_MAO	2	2.66667	0.00663452	MAOB, MAOA	75	2	22271	296.947	0.822844	0.0795158	0.0733992
			INTERPRO	IPR033391:FBPase_N	2	2.66667	0.00663452	FBP1, FBP2	75	2	22271	296.947	0.822844	0.0795158	0.0733992
			INTERPRO	IPR010987:Glutathione-S-Trfase_C-like	3	4	0.00672826	GSTM3, GSTM1, GSTM6	75	37	22271	24.0768	0.827138	0.0795158	0.0733992
			INTERPRO	IPR020904:Sc_DH/Rdtase_CS	3	4	0.00672826	RDH16F2, RDH7, HSD17B4	75	37	22271	24.0768	0.827138	0.0795158	0.0733992
			GOTERM_CC_DIRECT	GO:0005737~cytoplasm	26	34.6667	0.0102279	TBCEL, ACY1, NDRG1, PBLD2, KHK, ADH1, CYP2C55, CASP6, SESN1, CYP2B10, GSTM3, ARG2, GSTM1, HSD3B3, FABP1, GLUD1, DAO, CYP2U1, CES1D, PRXL2A, AKR1C14, TRIM38, FBP1, ALDH1A7, GSTM6, FBP2	75	6408	29722	1.60793	0.59947	0.0827528	0.0743845
			GOTERM_MF_DIRECT	GO:0042132~fructose 1,6-bisphosphate 1-phosphatase activity	2	2.66667	0.0051104	FBP1, FBP2	75	2	28924	385.653	0.716454	0.0838106	0.0759746
			GOTERM_MF_DIRECT	GO:0106373~3-deoxyglucosone dehydrogenase activity	2	2.66667	0.0051104	ALDH1A1, ALDH1A7	75	2	28924	385.653	0.716454	0.0838106	0.0759746
			GOTERM_MF_DIRECT	GO:0042803~protein homodimerization activity	8	10.6667	0.00545522	GSTM3, GLUD1, ABCD3, GSTM1, UGT1A1, HSD17B4, GSTM6, KHK	75	834	28924	3.69931	0.739632	0.083874	0.0760321
			UP_SEQ_FEATURE	SITE:Lowers pKa of active site Tyr	3	4	0.00132336	AKR1C14, AKR1C19, AKR1B7	72	17	22253	54.5417	0.206849	0.0886655	0.0851189
			UP_SEQ_FEATURE	DOMAIN:NADP-dependent oxidoreductase	3	4	0.00148571	AKR1C14, AKR1C19, AKR1B7	72	18	22253	51.5116	0.229097	0.0886655	0.0851189
			UP_SEQ_FEATURE	ACT_SITE:Proton acceptor	10	13.3333	0.00169731	ACAA2, ACY1, HSD3B3, ALDH1A1, RDH7, HSD17B4, HSD17B13, CHPT1, ME2, ALDH1A7	72	867	22253	3.56481	0.257165	0.0886655	0.0851189
			UP_SEQ_FEATURE	ACT_SITE:Acyl-ester intermediate	3	4	0.00202664	BCHE, FAAH, CES1D	72	21	22253	44.1528	0.298842	0.0886655	0.0851189
			GOTERM_CC_DIRECT	GO:0005783~endoplasmic reticulum	9	12	0.0130638	GLUD1, BCHE, NAT8F5, NAT8, UGT1A1, CES1D, HSD3B3, RDH7, HSD17B13	75	1262	29722	2.82618	0.689738	0.0968897	0.0870918
			KEGG_PATHWAY	mmu00350:Tyrosine metabolism	3	4	0.0170382	ADH1, MAOB, MAOA	49	40	9565	14.6403	0.817557	0.105424	0.0905156
			GOTERM_MF_DIRECT	GO:0051287~NAD binding	3	4	0.00730655	ALDH1A1, SORD, ME2	75	50	28924	23.1392	0.835363	0.104631	0.0948485
			GOTERM_MF_DIRECT	GO:0097621~monoamine oxidase activity	2	2.66667	0.00765593	MAOB, MAOA	75	3	28924	257.102	0.84902	0.104631	0.0948485
			UP_SEQ_FEATURE	TRANSMEM:Helical; Name=10	4	5.33333	0.00299782	SLC7A8, ABCC6, SLC6A20A, CHPT1	72	90	22253	13.7364	0.408685	0.103024	0.0989034
			UP_SEQ_FEATURE	TRANSMEM:Helical; Name=9	4	5.33333	0.00403364	SLC7A8, ABCC6, SLC6A20A, CHPT1	72	100	22253	12.3628	0.507034	0.103024	0.0989034
			UP_SEQ_FEATURE	DOMAIN:GST N-terminal	3	4	0.00412097	GSTM3, GSTM1, GSTM6	72	30	22253	30.9069	0.514541	0.103024	0.0989034
			UP_SEQ_FEATURE	TRANSMEM:Helical; Name=8	4	5.33333	0.00487332	SLC7A8, ABCC6, SLC6A20A, CHPT1	72	107	22253	11.554	0.574681	0.106604	0.10234
			UP_SEQ_FEATURE	DOMAIN:Fructose-1-6-bisphosphatase class 1 C-terminal	2	2.66667	0.00637113	FBP1, FBP2	72	2	22253	309.069	0.673235	0.111495	0.107035
			UP_SEQ_FEATURE	DOMAIN:Fructose-1-6-bisphosphatase class I N-terminal	2	2.66667	0.00637113	FBP1, FBP2	72	2	22253	309.069	0.673235	0.111495	0.107035
			GOTERM_MF_DIRECT	GO:0016853~isomerase activity	3	4	0.00941038	HSD3B3, HSD17B4, PBLD2	75	57	28924	20.2975	0.902306	0.12184	0.110448
			INTERPRO	IPR036282:Glutathione-S-Trfase_C_sf	3	4	0.0106899	GSTM3, GSTM1, GSTM6	75	47	22271	18.954	0.938844	0.120842	0.111546
			GOTERM_MF_DIRECT	GO:0052595~aliphatic amine oxidase activity	2	2.66667	0.010195	MAOB, MAOA	75	4	28924	192.827	0.919609	0.125399	0.113675
			KEGG_PATHWAY	mmu01200:Carbon metabolism	4	5.33333	0.0230877	GLUD1, ME2, FBP1, FBP2	49	122	9565	6.40013	0.900985	0.134452	0.115439
			INTERPRO	IPR050182:Cytochrome_P450_fam2	3	4	0.0115798	CYP2C55, CYP2U1, CYP2B10	75	49	22271	18.1804	0.951602	0.125447	0.115798
			UP_SEQ_FEATURE	DOMAIN:GST C-terminal	3	4	0.00759473	GSTM3, GSTM1, GSTM6	72	41	22253	22.6148	0.736618	0.120825	0.115992
			UP_KW_MOLECULAR_FUNCTION	KW-0503~Monooxygenase	4	5.33333	0.00968906	CYP2C55, CYP2U1, CYP2B10, FMO4	57	98	12454	8.91801	0.216048	0.121113	0.121113
			GOTERM_MF_DIRECT	GO:0016712~oxidoreductase activity, acting on paired donors, with incorporation or reduction of molecular oxygen, reduced flavin or flavoprotein as one donor, and incorporation of one atom of oxygen	3	4	0.012104	CYP2C55, CYP2U1, CYP2B10	75	65	28924	17.7994	0.950001	0.135508	0.122838
			GOTERM_MF_DIRECT	GO:0016229~steroid dehydrogenase activity	2	2.66667	0.0127277	AKR1C14, HSD17B13	75	5	28924	154.261	0.957196	0.135508	0.122838
			GOTERM_MF_DIRECT	GO:0018479~benzaldehyde dehydrogenase (NAD+) activity	2	2.66667	0.0127277	ALDH1A1, ALDH1A7	75	5	28924	154.261	0.957196	0.135508	0.122838
			GOTERM_MF_DIRECT	GO:0020037~heme binding	4	5.33333	0.0132203	CYP2C55, CYP2U1, CYP2B10, FLVCR1	75	192	28924	8.03444	0.96214	0.135508	0.122838
			GOTERM_MF_DIRECT	GO:0005506~iron ion binding	4	5.33333	0.013967	CYP2C55, CYP2U1, CYP2B10, BBOX1	75	196	28924	7.87048	0.968574	0.137436	0.124586
			UP_SEQ_FEATURE	MOTIF:Microbody targeting signal	3	4	0.00909436	DAO, HSD17B4, PIPOX	72	45	22253	20.6046	0.79786	0.132626	0.127321
			GOTERM_MF_DIRECT	GO:0070728~L-leucine binding	2	2.66667	0.015254	GLUD1, SESN1	75	6	28924	128.551	0.977209	0.144327	0.130833
			INTERPRO	IPR029058:AB_hydrolase_fold	4	5.33333	0.0136997	BCHE, CES1D, CMBL, NDRG1	75	150	22271	7.91858	0.972306	0.142477	0.131517
			KEGG_PATHWAY	mmu00071:Fatty acid degradation	3	4	0.0278854	ADH1, ACAA2, CYP2U1	49	52	9565	11.2618	0.939182	0.15337	0.131681
			UP_KW_DOMAIN	KW-0809~Transit peptide	6	8	0.0302715	GLUD1, ARG2, ACAA2, MCCC1, ME2, COX7A1	48	557	14896	3.34291	0.349717	0.141267	0.141267
			GOTERM_MF_DIRECT	GO:0047743~chlordecone reductase activity	2	2.66667	0.017774	AKR1C14, AKR1C19	75	7	28924	110.187	0.987866	0.156157	0.141557
			GOTERM_MF_DIRECT	GO:0047198~L-cysteine-S-conjugate N-acetyltransferase activity	2	2.66667	0.017774	NAT8F5, NAT8	75	7	28924	110.187	0.987866	0.156157	0.141557
			GOTERM_MF_DIRECT	GO:0045550~geranylgeranyl reductase activity	2	2.66667	0.0202875	AKR1C14, AKR1B7	75	8	28924	96.4133	0.99354	0.172094	0.156004
			GOTERM_MF_DIRECT	GO:0047086~ketosteroid monooxygenase activity	2	2.66667	0.0252956	AKR1C14, AKR1C19	75	10	28924	77.1307	0.998169	0.19446	0.176279
			GOTERM_MF_DIRECT	GO:0047044~androstan-3-alpha,17-beta-diol dehydrogenase (NAD+) activity	2	2.66667	0.0252956	RDH16F2, RDH7	75	10	28924	77.1307	0.998169	0.19446	0.176279
			GOTERM_MF_DIRECT	GO:0004028~3-chloroallyl aldehyde dehydrogenase activity	2	2.66667	0.0252956	ALDH1A1, ALDH1A7	75	10	28924	77.1307	0.998169	0.19446	0.176279
			INTERPRO	IPR001613:Flavin_amine_oxidase	2	2.66667	0.0197736	MAOB, MAOA	75	6	22271	98.9822	0.994443	0.197736	0.182525
			GOTERM_BP_DIRECT	GO:0030392~fructosamine catabolic process	2	2.66667	0.00490789	ALDH1A1, ALDH1A7	74	2	29712	401.514	0.884659	0.195869	0.192746
			KEGG_PATHWAY	mmu00010:Glycolysis / Gluconeogenesis	3	4	0.0443504	ADH1, FBP1, FBP2	49	67	9565	8.74048	0.988791	0.231089	0.19841
			GOTERM_MF_DIRECT	GO:0008131~primary methylamine oxidase activity	2	2.66667	0.0302785	MAOB, MAOA	75	12	28924	64.2756	0.999481	0.225712	0.204609
			INTERPRO	IPR002328:ADH_Zn_CS	2	2.66667	0.0230315	ADH1, SORD	75	7	22271	84.8419	0.997661	0.221784	0.204724
			GOTERM_MF_DIRECT	GO:0019899~enzyme binding	5	6.66667	0.0312226	GSTM3, GLUD1, GSTM1, UGT1A1, GSTM6	75	464	28924	4.15575	0.999592	0.225905	0.204784
			GOTERM_MF_DIRECT	GO:0004468~L-lysine N-acetyltransferase activity, acting on acetyl phosphate as donor	2	2.66667	0.0327605	NAT8F5, NAT8	75	13	28924	59.3313	0.999724	0.230259	0.208731
			UP_KW_PTM	KW-0007~Acetylation	20	26.6667	0.0139288	GSTK1, ABCD3, ACAA2, MAOB, MAOA, MCCC1, SORD, HSD17B4, PIPOX, HSD17B13, CMBL, NDRG1, FABP1, GLUD1, ADH1, ALDH1A1, CHPT1, ME2, FBP1, ALDH1A7	49	3221	13214	1.67447	0.178295	0.208932	0.208932
			UP_KW_MOLECULAR_FUNCTION	KW-0021~Allosteric enzyme	3	4	0.0253271	ME2, FBP1, FBP2	57	55	12454	11.9177	0.47341	0.211059	0.211059
			GOTERM_MF_DIRECT	GO:0016655~oxidoreductase activity, acting on NAD(P)H, quinone or similar compound as acceptor	2	2.66667	0.0352362	AKR1C14, AKR1C19	75	14	28924	55.0933	0.999853	0.240781	0.218269
			GOTERM_CC_DIRECT	GO:0016020~membrane	22	29.3333	0.0359063	BCHE, FAAH, ABCD3, UGT1A1, ABCC6, SORD, SLC5A11, SLC6A20A, HSD17B13, SVIP, NAT8, NAT8F5, PRXL2A, FLVCR1, UGT2A3, SLC5A4B, CHPT1, CD302, SIS, SLC5A4A, FBP1, GPR155	75	5706	29722	1.52794	0.961398	0.24582	0.220962
			INTERPRO	IPR046346:Aminoacid_DH-like_N_sf	2	2.66667	0.0262787	GLUD1, ME2	75	8	22271	74.2367	0.999016	0.244016	0.225246
			COG_ONTOLOGY	Secondary metabolites biosynthesis, transport, and catabolism	4	5.33333	0.0391435	CYP2C55, CYP2U1, CYP2B10, BCO2	15	117	2099	4.78405	0.273446	0.227673	0.227673
			COG_ONTOLOGY	Amino acid transport and metabolism	3	4	0.0569183	GLUD1, ACY1, MAOA	15	59	2099	7.11525	0.374259	0.227673	0.227673
			INTERPRO	IPR018212:Na/solute_symporter_CS	2	2.66667	0.0295152	SLC5A4B, SLC5A4A	75	9	22271	65.9881	0.999586	0.255798	0.236122
			INTERPRO	IPR044482:AKR1C	2	2.66667	0.0295152	AKR1C14, AKR1C19	75	9	22271	65.9881	0.999586	0.255798	0.236122
			INTERPRO	IPR002401:Cyt_P450_E_grp-I	3	4	0.0311732	CYP2C55, CYP2U1, CYP2B10	75	83	22271	10.733	0.999735	0.257961	0.238117
			INTERPRO	IPR050769:NAT_camello-type	2	2.66667	0.0327411	NAT8F5, NAT8	75	10	22271	59.3893	0.999826	0.257961	0.238117
			INTERPRO	IPR006076:FAD-dep_OxRdtase	2	2.66667	0.0327411	DAO, PIPOX	75	10	22271	59.3893	0.999826	0.257961	0.238117
			GOTERM_BP_DIRECT	GO:0006635~fatty acid beta-oxidation	3	4	0.0070231	ABCD3, ACAA2, HSD17B4	74	51	29712	23.6184	0.954681	0.255515	0.251441
			GOTERM_BP_DIRECT	GO:0006094~gluconeogenesis	3	4	0.0075665	C1QTNF12, FBP1, FBP2	74	53	29712	22.7272	0.964361	0.255515	0.251441
			GOTERM_MF_DIRECT	GO:0004029~aldehyde dehydrogenase (NAD+) activity	2	2.66667	0.0426259	ALDH1A1, ALDH1A7	75	17	28924	45.371	0.999978	0.283405	0.256908
			KEGG_PATHWAY	mmu01524:Platinum drug resistance	3	4	0.062201	GSTM3, GSTM1, GSTM6	49	81	9565	7.22978	0.998267	0.307895	0.264354
			GOTERM_MF_DIRECT	GO:0005324~long-chain fatty acid transmembrane transporter activity	2	2.66667	0.0450767	FABP1, ABCD3	75	18	28924	42.8504	0.999988	0.291813	0.264529
			GOTERM_MF_DIRECT	GO:0008395~steroid hydroxylase activity	2	2.66667	0.0475214	CYP2U1, CYP2B10	75	19	28924	40.5951	0.999994	0.29292	0.265533
			GOTERM_MF_DIRECT	GO:0015175~neutral L-amino acid transmembrane transporter activity	2	2.66667	0.0499598	SLC7A8, SLC6A20A	75	20	28924	38.5653	0.999997	0.29292	0.265533
			GOTERM_MF_DIRECT	GO:0016209~antioxidant activity	2	2.66667	0.0499598	FABP1, PRXL2A	75	20	28924	38.5653	0.999997	0.29292	0.265533
			GOTERM_MF_DIRECT	GO:0008080~N-acetyltransferase activity	2	2.66667	0.0523921	NAT8F5, NAT8	75	21	28924	36.7289	0.999998	0.29292	0.265533
			GOTERM_MF_DIRECT	GO:0015171~amino acid transmembrane transporter activity	2	2.66667	0.0523921	SLC7A8, SLC6A20A	75	21	28924	36.7289	0.999998	0.29292	0.265533
			GOTERM_MF_DIRECT	GO:0047617~fatty acyl-CoA hydrolase activity	2	2.66667	0.0523921	ABCD3, ACAA2	75	21	28924	36.7289	0.999998	0.29292	0.265533
			SMART	SM00034:CLECT	3	4	0.0192039	REG3A, CD302, MBL2	20	124	10943	13.2375	0.334491	0.270335	0.270335
			SMART	SM00829:PKS_ER	2	2.66667	0.0257462	ADH1, SORD	20	15	10943	72.9533	0.421751	0.270335	0.270335
			INTERPRO	IPR017972:Cyt_P450_CS	3	4	0.0391208	CYP2C55, CYP2U1, CYP2B10	75	94	22271	9.47702	0.999969	0.299159	0.276147
			GOTERM_BP_DIRECT	GO:0008202~steroid metabolic process	3	4	0.00900511	RDH16F2, CYP2B10, RDH7	74	58	29712	20.7679	0.981148	0.282374	0.277872
			INTERPRO	IPR013149:ADH-like_C	2	2.66667	0.0455395	ADH1, SORD	75	14	22271	42.421	0.999995	0.316633	0.292277
			INTERPRO	IPR002937:Amino_oxidase	2	2.66667	0.0455395	MAOB, MAOA	75	14	22271	42.421	0.999995	0.316633	0.292277
			INTERPRO	IPR001128:Cyt_P450	3	4	0.0461315	CYP2C55, CYP2U1, CYP2B10	75	103	22271	8.64893	0.999995	0.316633	0.292277
			INTERPRO	IPR036396:Cyt_P450_sf	3	4	0.0469371	CYP2C55, CYP2U1, CYP2B10	75	104	22271	8.56577	0.999996	0.316633	0.292277
			INTERPRO	IPR020843:PKS_ER	2	2.66667	0.0487128	ADH1, SORD	75	15	22271	39.5929	0.999998	0.316633	0.292277
			INTERPRO	IPR013154:ADH-like_N	2	2.66667	0.0487128	ADH1, SORD	75	15	22271	39.5929	0.999998	0.316633	0.292277
			KEGG_PATHWAY	mmu00590:Arachidonic acid metabolism	3	4	0.0733244	CYP2C55, CYP2U1, CYP2B10	49	89	9565	6.57991	0.999468	0.345672	0.296789
			INTERPRO	IPR016160:Ald_DH_CS_CYS	2	2.66667	0.0550284	ALDH1A1, ALDH1A7	75	17	22271	34.9349	1	0.340652	0.314448
			INTERPRO	IPR029510:Ald_DH_CS_GLU	2	2.66667	0.0550284	ALDH1A1, ALDH1A7	75	17	22271	34.9349	1	0.340652	0.314448
			UP_SEQ_FEATURE	DOMAIN:FAD dependent oxidoreductase	2	2.66667	0.0252454	DAO, PIPOX	72	8	22253	77.2674	0.988606	0.339841	0.326248
			GOTERM_BP_DIRECT	GO:0018916~nitrobenzene metabolic process	2	2.66667	0.0122252	GSTM3, GSTM6	74	5	29712	160.605	0.995483	0.335429	0.33008
			GOTERM_BP_DIRECT	GO:0010044~response to aluminum ion	2	2.66667	0.0122252	GLUD1, MAOB	74	5	29712	160.605	0.995483	0.335429	0.33008
			UP_SEQ_FEATURE	TRANSMEM:Helical; Name=12	3	4	0.028289	SLC7A8, ABCC6, SLC6A20A	72	82	22253	11.3074	0.993408	0.34407	0.330308
			UP_SEQ_FEATURE	TRANSMEM:Helical; Name=11	3	4	0.0302254	SLC7A8, ABCC6, SLC6A20A	72	85	22253	10.9083	0.995351	0.34407	0.330308
			UP_SEQ_FEATURE	SITE:Important for substrate specificity	2	2.66667	0.0314579	SLC7A8, MAOA	72	10	22253	61.8139	0.996278	0.34407	0.330308
			INTERPRO	IPR011032:GroES-like_sf	2	2.66667	0.0613026	ADH1, SORD	75	19	22271	31.2575	1	0.365819	0.337679
			INTERPRO	IPR001304:C-type_lectin-like	3	4	0.064083	REG3A, CD302, MBL2	75	124	22271	7.18419	1	0.365819	0.337679
			INTERPRO	IPR016162:Ald_DH_N	2	2.66667	0.0675358	ALDH1A1, ALDH1A7	75	21	22271	28.2806	1	0.365819	0.337679
			INTERPRO	IPR015590:Aldehyde_DH_dom	2	2.66667	0.0675358	ALDH1A1, ALDH1A7	75	21	22271	28.2806	1	0.365819	0.337679
			INTERPRO	IPR016161:Ald_DH/histidinol_DH	2	2.66667	0.0675358	ALDH1A1, ALDH1A7	75	21	22271	28.2806	1	0.365819	0.337679
			INTERPRO	IPR016163:Ald_DH_C	2	2.66667	0.0675358	ALDH1A1, ALDH1A7	75	21	22271	28.2806	1	0.365819	0.337679
			INTERPRO	IPR035595:UDP_glycos_trans_CS	2	2.66667	0.070637	UGT1A1, UGT2A3	75	22	22271	26.9952	1	0.367312	0.339058
			INTERPRO	IPR019826:Carboxylesterase_B_AS	2	2.66667	0.070637	BCHE, CES1D	75	22	22271	26.9952	1	0.367312	0.339058
			INTERPRO	IPR050271:UDP-glycosyltransferase	2	2.66667	0.073728	UGT1A1, UGT2A3	75	23	22271	25.8214	1	0.36864	0.340283
			INTERPRO	IPR002213:UDP_glucos_trans	2	2.66667	0.073728	UGT1A1, UGT2A3	75	23	22271	25.8214	1	0.36864	0.340283
			INTERPRO	IPR016186:C-type_lectin-like/link_sf	3	4	0.0761864	REG3A, CD302, MBL2	75	137	22271	6.50248	1	0.373745	0.344995
			GOTERM_MF_DIRECT	GO:0015020~glucuronosyltransferase activity	2	2.66667	0.0716306	UGT1A1, UGT2A3	75	29	28924	26.5968	1	0.39158	0.354969
			INTERPRO	IPR036640:ABC1_TM_sf	2	2.66667	0.0829405	ABCD3, ABCC6	75	26	22271	22.8421	1	0.385478	0.355826
			INTERPRO	IPR016187:CTDL_fold	3	4	0.0839669	REG3A, CD302, MBL2	75	145	22271	6.14372	1	0.385478	0.355826
			INTERPRO	IPR002018:CarbesteraseB	2	2.66667	0.0859912	BCHE, CES1D	75	27	22271	21.996	1	0.385478	0.355826
			INTERPRO	IPR011527:ABC1_TM_dom	2	2.66667	0.0859912	ABCD3, ABCC6	75	27	22271	21.996	1	0.385478	0.355826
			INTERPRO	IPR019819:Carboxylesterase_B_CS	2	2.66667	0.0859912	BCHE, CES1D	75	27	22271	21.996	1	0.385478	0.355826
			GOTERM_BP_DIRECT	GO:0070458~cellular detoxification of nitrogen compound	2	2.66667	0.0146525	GSTM3, GSTM6	74	6	29712	133.838	0.998466	0.372096	0.366163
			GOTERM_BP_DIRECT	GO:0055085~transmembrane transport	4	5.33333	0.0152568	ABCC6, FLVCR1, SLC5A11, GPR155	74	211	29712	7.61163	0.998828	0.372096	0.366163
			GOTERM_BP_DIRECT	GO:0035524~proline transmembrane transport	2	2.66667	0.0170739	SLC7A8, SLC6A20A	74	7	29712	114.718	0.999479	0.374772	0.368796
			GOTERM_BP_DIRECT	GO:0110095~cellular detoxification of aldehyde	2	2.66667	0.0170739	ALDH1A1, ALDH1A7	74	7	29712	114.718	0.999479	0.374772	0.368796
			UP_KW_BIOLOGICAL_PROCESS	KW-0119~Carbohydrate metabolism	3	4	0.0255372	FBP1, FBP2, KHK	35	84	11473	11.7071	0.605952	0.3856	0.3856
			UP_KW_BIOLOGICAL_PROCESS	KW-0312~Gluconeogenesis	2	2.66667	0.0321333	FBP1, FBP2	35	11	11473	59.6	0.691426	0.3856	0.3856
			UP_SEQ_FEATURE	DOMAIN:Amine oxidase	2	2.66667	0.0407035	MAOB, MAOA	72	13	22253	47.5491	0.999305	0.419007	0.402246
			UP_SEQ_FEATURE	ACT_SITE:Proton donor	4	5.33333	0.0431718	AKR1C14, AKR1C19, ME2, AKR1B7	72	244	22253	5.06671	0.999557	0.419726	0.402937
			GOTERM_BP_DIRECT	GO:0071466~cellular response to xenobiotic stimulus	3	4	0.0203172	GSTM3, GSTM1, FBP1	74	89	29712	13.5342	0.999878	0.424725	0.417953
			GOTERM_BP_DIRECT	GO:0051873~killing by host of symbiont cells	2	2.66667	0.0218991	DAO, MBL2	74	9	29712	89.2252	0.99994	0.436987	0.430019
			UP_KW_BIOLOGICAL_PROCESS	KW-0769~Symport	3	4	0.0482437	SLC5A11, SLC6A20A, SLC28A1	35	119	11473	8.26387	0.831373	0.434193	0.434193
			GOTERM_MF_DIRECT	GO:0046872~metal ion binding	12	16	0.0897348	REG3A, ARG2, PLEKHF1, ACY1, MCCC1, BBOX1, SLC6A20A, CHPT1, BCO2, ME2, FBP1, FBP2	75	2748	28924	1.68408	1	0.479886	0.435019
			GOTERM_BP_DIRECT	GO:0030388~fructose 1,6-bisphosphate metabolic process	2	2.66667	0.024303	FBP1, FBP2	74	10	29712	80.3027	0.99998	0.445792	0.438683
			GOTERM_BP_DIRECT	GO:0006805~xenobiotic metabolic process	3	4	0.0281134	CYP2C55, CYP2U1, CYP2B10	74	106	29712	11.3636	0.999996	0.445792	0.438683
			GOTERM_BP_DIRECT	GO:0006814~sodium ion transport	3	4	0.0286041	SLC5A11, SLC5A4B, SLC5A4A	74	107	29712	11.2574	0.999997	0.445792	0.438683
			GOTERM_BP_DIRECT	GO:0044598~doxorubicin metabolic process	2	2.66667	0.0290932	AKR1C14, AKR1C19	74	12	29712	66.9189	0.999998	0.445792	0.438683
			GOTERM_BP_DIRECT	GO:0006702~androgen biosynthetic process	2	2.66667	0.0290932	HSD3B3, AKR1C14	74	12	29712	66.9189	0.999998	0.445792	0.438683
			GOTERM_BP_DIRECT	GO:0044597~daunorubicin metabolic process	2	2.66667	0.0290932	AKR1C14, AKR1C19	74	12	29712	66.9189	0.999998	0.445792	0.438683
			GOTERM_BP_DIRECT	GO:0030855~epithelial cell differentiation	3	4	0.0295958	GSTK1, CES1D, CASP6	74	109	29712	11.0508	0.999998	0.445792	0.438683
			GOTERM_BP_DIRECT	GO:0015816~glycine transport	2	2.66667	0.0314796	SLC7A8, SLC6A20A	74	13	29712	61.7713	0.999999	0.445792	0.438683
			GOTERM_BP_DIRECT	GO:0089718~amino acid import across plasma membrane	2	2.66667	0.0314796	SLC7A8, SLC6A20A	74	13	29712	61.7713	0.999999	0.445792	0.438683
			UP_SEQ_FEATURE	DOMAIN:Aldehyde dehydrogenase	2	2.66667	0.0498621	ALDH1A1, ALDH1A7	72	16	22253	38.6337	0.99987	0.459256	0.440886
			GOTERM_MF_DIRECT	GO:0070273~phosphatidylinositol-4-phosphate binding	2	2.66667	0.0951376	PLEKHF1, MBL2	75	39	28924	19.7771	1	0.497954	0.451397
			GOTERM_CC_DIRECT	GO:0031090~organelle membrane	2	2.66667	0.0813075	RDH16F2, FAAH	75	34	29722	23.3114	0.999473	0.516883	0.464614
			GOTERM_BP_DIRECT	GO:0006002~fructose 6-phosphate metabolic process	2	2.66667	0.0362351	FBP1, FBP2	74	15	29712	53.5351	1	0.4971	0.489173
			GOTERM_CC_DIRECT	GO:0005741~mitochondrial outer membrane	3	4	0.0934241	DAO, MAOB, MAOA	75	206	29722	5.77126	0.999838	0.554317	0.498262
			UP_SEQ_FEATURE	DOMAIN:C-type lectin	3	4	0.060522	REG3A, CD302, MBL2	72	125	22253	7.41767	0.999982	0.529568	0.508385
			GOTERM_BP_DIRECT	GO:1904659~D-glucose transmembrane transport	2	2.66667	0.0409675	SLC5A4B, SLC2A7	74	17	29712	47.2369	1	0.534154	0.525637
			GOTERM_BP_DIRECT	GO:0035725~sodium ion transmembrane transport	3	4	0.0413696	SLC6A20A, SLC5A4B, SLC5A4A	74	131	29712	9.19497	1	0.534154	0.525637
			GOTERM_BP_DIRECT	GO:0006068~ethanol catabolic process	2	2.66667	0.0433251	ADH1, ALDH1A7	74	18	29712	44.6126	1	0.543421	0.534756
			GOTERM_BP_DIRECT	GO:0009410~response to xenobiotic stimulus	4	5.33333	0.0456981	BCHE, ABCD3, MAOB, ALDH1A1	74	324	29712	4.95696	1	0.546029	0.537322
			GOTERM_BP_DIRECT	GO:0045471~response to ethanol	3	4	0.0460206	ADH1, MAOB, ALDH1A1	74	139	29712	8.66576	1	0.546029	0.537322
			GOTERM_BP_DIRECT	GO:0042448~progesterone metabolic process	2	2.66667	0.0480232	AKR1C14, AKR1C19	74	20	29712	40.1514	1	0.552742	0.543928
			GOTERM_BP_DIRECT	GO:0071456~cellular response to hypoxia	3	4	0.0496294	FABP1, ACAA2, NDRG1	74	145	29712	8.30718	1	0.552742	0.543928
			GOTERM_BP_DIRECT	GO:0000038~very long-chain fatty acid metabolic process	2	2.66667	0.0503637	ABCD3, HSD17B4	74	21	29712	38.2394	1	0.552742	0.543928
			GOTERM_BP_DIRECT	GO:0046323~D-glucose import	2	2.66667	0.0526985	C1QTNF12, SLC2A7	74	22	29712	36.5012	1	0.56426	0.555263
			UP_SEQ_FEATURE	TOPO_DOM:Mitochondrial intermembrane	3	4	0.0701237	MAOB, MAOA, COX7A1	72	136	22253	6.81771	0.999997	0.584365	0.56099
			GOTERM_BP_DIRECT	GO:0006520~amino acid metabolic process	2	2.66667	0.0550277	GLUD1, ACY1	74	23	29712	34.9142	1	0.575171	0.565999
			GOTERM_BP_DIRECT	GO:0071397~cellular response to cholesterol	2	2.66667	0.0596691	CES1D, GPR155	74	25	29712	32.1211	1	0.60918	0.599466
			GOTERM_BP_DIRECT	GO:0001702~gastrulation with mouth forming second	2	2.66667	0.0619814	NAT8F5, NAT8	74	26	29712	30.8857	1	0.618405	0.608544
			GOTERM_BP_DIRECT	GO:0008210~estrogen metabolic process	2	2.66667	0.064288	UGT1A1, HSD17B4	74	27	29712	29.7417	1	0.627165	0.617165
			GOTERM_BP_DIRECT	GO:0048545~response to steroid hormone	2	2.66667	0.0665891	ADH1, MAOB	74	28	29712	28.6795	1	0.635492	0.625358
			GOTERM_BP_DIRECT	GO:0001523~retinoid metabolic process	2	2.66667	0.0711745	ADH1, ALDH1A1	74	30	29712	26.7676	1	0.65095	0.64057
			GOTERM_BP_DIRECT	GO:0006082~organic acid metabolic process	2	2.66667	0.0711745	CYP2C55, CYP2U1	74	30	29712	26.7676	1	0.65095	0.64057
			UP_SEQ_FEATURE	BINDING:axial binding residue	3	4	0.0877696	CYP2C55, CYP2U1, CYP2B10	72	155	22253	5.98199	1	0.698167	0.670241
			UP_SEQ_FEATURE	TRANSIT:Mitochondrion	5	6.66667	0.092968	GLUD1, ARG2, MCCC1, ME2, COX7A1	72	538	22253	2.87239	1	0.707365	0.679071
			GOTERM_BP_DIRECT	GO:0006953~acute-phase response	2	2.66667	0.0915353	REG3A, UGT1A1	74	39	29712	20.5904	1	0.820082	0.807005
