## Supplemental table 8 for "A Spatial and Temporal Transcriptomic Atlas of Mouse Intestinal Regeneration"

### Sheet: Sheet1
44 genes enriched in villus bottom day 0, but not in villus bottom day 3 post-IR, were used to generate GO terms
Replicate 3, Supplemental Fig. 2F
Day 0 bottom villus enriched			Day 0, bottom villus, 44 enriched genes included
44 genes			Category	Term	Count	%	PValue	Genes	List Total	Pop Hits	Pop Total	Fold Enrichment	Bonferroni	Benjamini	FDR	log10
Cyp2c55			UP_KW_MOLECULAR_FUNCTION	KW-0560~Oxidoreductase	19	43.1818	2.81049e-16	CLIC5, MAOB, MAOA, RDH7, DIO1, HSD17B4, FMO4, PTGR1, COX7A1, AKR1B7, GLUD1, ADH1, DAO, CYP2C55, CYP2B10, ALDH1A1, GPD1, ME2, ALDH1A7	31	647	12454	11.7977	6.32827e-15	5.33993e-15	5.33993e-15	14.2725
Slc5a4a			KEGG_PATHWAY	mmu01100:Metabolic pathways	20	45.4545	9.90415e-09	GSTM3, MAOB, MAOA, RDH7, HSD17B4, CMBL, FMO4, COX7A1, AKR1B7, GLUD1, ADH1, DAO, CYP2C55, CYP2B10, ALDH1A1, UGT2A3, SIS, FBP1, ALDH1A7, GSTM6	30	1650	9565	3.86465	8.02235e-07	8.02236e-07	7.52715e-07	6.0957
Gstm3			KEGG_PATHWAY	mmu00982:Drug metabolism - cytochrome P450	7	15.9091	6.09729e-08	GSTM3, ADH1, MAOB, MAOA, UGT2A3, FMO4, GSTM6	30	72	9565	30.9977	4.93879e-06	2.4694e-06	2.31697e-06	5.60741
Rdh7			KEGG_PATHWAY	mmu00830:Retinol metabolism	7	15.9091	4.93819e-07	ADH1, CYP2C55, CYP2B10, ALDH1A1, RDH7, UGT2A3, ALDH1A7	30	102	9565	21.8807	3.99986e-05	1.33331e-05	1.25101e-05	4.87507
Slc5a4b			GOTERM_BP_DIRECT	GO:0006693~prostaglandin metabolic process	5	11.3636	3.03678e-07	GSTM3, AKR1C14, PTGR1, GSTM6, AKR1B7	43	40	29712	86.3721	9.10994e-05	9.11035e-05	8.95851e-05	4.04046
Akr1c14			GOTERM_MF_DIRECT	GO:0016491~oxidoreductase activity	7	15.9091	8.26517e-07	GLUD1, CLIC5, MAOB, CYP2B10, HSD17B4, COX7A1, AKR1B7	44	218	28924	21.108	0.000150415	0.000150426	0.000142161	3.82268
Aldh1a7			INTERPRO	IPR036291:NAD(P)-bd_dom_sf	7	15.9091	8.15121e-07	GLUD1, ADH1, RDH7, GPD1, HSD17B4, ME2, PTGR1	44	168	22271	21.09	0.000157306	0.000157318	0.000151612	3.80322
Aldh1a1			GOTERM_BP_DIRECT	GO:0042178~xenobiotic catabolic process	4	9.09091	6.67544e-06	GSTM3, CYP2B10, FMO4, GSTM6	43	26	29712	106.304	0.00200063	0.00100132	0.000984627	2.99943
Igkv8-30			GOTERM_CC_DIRECT	GO:0005739~mitochondrion	12	27.2727	4.04761e-05	GLUD1, CYB5A, CLIC5, ADH1, ABCD3, MAOB, MAOA, GPD1, HSD17B4, ME2, COX7A1, AKR1B7	44	1818	29722	4.45875	0.00286973	0.00240155	0.00226626	2.61951
Ugt2a3			GOTERM_CC_DIRECT	GO:0016324~apical plasma membrane	7	15.9091	6.76494e-05	CUBN, CLIC5, SLC7A8, SLC5A11, SIS, SLC28A1, SLC2A7	44	486	29722	9.72942	0.00479175	0.00240155	0.00226626	2.61951
Fbp1			UP_KW_LIGAND	KW-0520~NAD	7	15.9091	0.00018667	ADH1, ALDH1A1, RDH7, GPD1, HSD17B4, ME2, ALDH1A7	30	205	6792	7.73073	0.00354078	0.00354673	0.00354673	2.45017
Cyp2b10			GOTERM_CC_DIRECT	GO:0005829~cytosol	17	38.6364	0.000227937	CYB5A, GSTM3, MME, MAOA, CMBL, PTGR1, AKR1B7, SULT1B1, ADH1, DAO, AKR1C14, ALDH1A1, GPD1, FBP1, ALDH1A7, SLC28A1, GSTM6	44	4363	29722	2.63202	0.0160551	0.00521308	0.00491939	2.28291
Dio1			GOTERM_CC_DIRECT	GO:0005903~brush border	4	9.09091	0.000293695	CUBN, SCIN, MME, SIS	44	89	29722	30.3596	0.0206394	0.00521308	0.00491939	2.28291
Maoa			GOTERM_MF_DIRECT	GO:0005412~D-glucose:sodium symporter activity	3	6.81818	7.72049e-05	SLC5A11, SLC5A4B, SLC5A4A	44	9	28924	219.121	0.0139536	0.00702565	0.00663962	2.15331
Slc28a1			UP_KW_CELLULAR_COMPONENT	KW-0492~Microsome	5	11.3636	0.000422536	CYB5A, CYP2C55, CYP2B10, RDH7, FMO4	42	161	18649	13.7896	0.00799772	0.00802818	0.00802818	2.09538
Ptgr1			UP_KW_LIGAND	KW-0521~NADP	6	13.6364	0.000966974	GLUD1, AKR1C14, RDH7, FMO4, PTGR1, AKR1B7	30	184	6792	7.38261	0.0182135	0.00918626	0.00918626	2.03686
Dao			UP_KW_DOMAIN	KW-1133~Transmembrane helix	20	45.4545	0.0011795	CYB5A, CLIC5, ABCD3, MAOB, MME, MAOA, DIO1, SLC5A11, FMO4, COX7A1, SLC2A7, SLC7A8, UGT2A3, SLC5A4B, SLC37A4, SIS, SLC5A4A, FBP1, GPR155, SLC28A1	29	5621	14896	1.82763	0.0105655	0.0106155	0.0106155	1.97406
Gpr155			GOTERM_MF_DIRECT	GO:0042803~protein homodimerization activity	8	18.1818	0.000210602	GSTM3, CUBN, GLUD1, ABCD3, MME, GPD1, HSD17B4, GSTM6	44	834	28924	6.30565	0.0376082	0.0127765	0.0120745	1.89359
Maob			GOTERM_MF_DIRECT	GO:0001758~retinal dehydrogenase activity	3	6.81818	0.000325343	AKR1C14, ALDH1A1, AKR1B7	44	18	28924	109.561	0.0575026	0.0148031	0.0139898	1.82965
Hsd17b4			UP_KW_DOMAIN	KW-0812~Transmembrane	20	45.4545	0.00382832	CYB5A, CLIC5, ABCD3, MAOB, MME, MAOA, DIO1, SLC5A11, FMO4, COX7A1, SLC2A7, SLC7A8, UGT2A3, SLC5A4B, SLC37A4, SIS, SLC5A4A, FBP1, GPR155, SLC28A1	29	6123	14896	1.67779	0.033932	0.0172275	0.0172275	1.76378
Sis			GOTERM_CC_DIRECT	GO:0005782~peroxisomal matrix	3	6.81818	0.00139049	ABCD3, DAO, HSD17B4	44	38	29722	53.3289	0.0940704	0.019745	0.0186326	1.70454
Trim38			INTERPRO	IPR001734:Na/solute_symporter	3	6.81818	0.000326515	SLC5A11, SLC5A4B, SLC5A4A	44	14	22271	108.463	0.0610825	0.0210058	0.0202439	1.67766
Glud1			INTERPRO	IPR038377:Na/Glc_symporter_sf	3	6.81818	0.000326515	SLC5A11, SLC5A4B, SLC5A4A	44	14	22271	108.463	0.0610825	0.0210058	0.0202439	1.67766
Gstm6			GOTERM_MF_DIRECT	GO:0004745~all-trans-retinol dehydrogenase (NAD+) activity	3	6.81818	0.00079624	ADH1, AKR1C14, RDH7	44	28	28924	70.4318	0.134955	0.0246497	0.0232953	1.60819
Slc2a7			GOTERM_MF_DIRECT	GO:0042802~identical protein binding	11	25	0.000812626	CUBN, REG3A, ADH1, ABCD3, DAO, MAOB, ALDH1A1, HSD17B4, ALDH1A7, FBP1, GSTM6	44	2094	28924	3.4532	0.137533	0.0246497	0.0232953	1.60819
Cyb5a			GOTERM_BP_DIRECT	GO:0006068~ethanol catabolic process	3	6.81818	0.000294198	SULT1B1, ADH1, ALDH1A7	43	18	29712	115.163	0.0844885	0.0294198	0.0289295	1.53136
Slc5a11			KEGG_PATHWAY	mmu00980:Metabolism of xenobiotics by cytochrome P450	4	9.09091	0.00151833	GSTM3, ADH1, UGT2A3, GSTM6	30	76	9565	16.7807	0.115805	0.0307461	0.0288482	1.51221
Reg3a			KEGG_PATHWAY	mmu05204:Chemical carcinogenesis - DNA adducts	4	9.09091	0.00246614	GSTM3, CYP2C55, UGT2A3, GSTM6	30	90	9565	14.1704	0.181273	0.0399515	0.0374854	1.39847
Akr1b7			GOTERM_BP_DIRECT	GO:0042573~retinoic acid metabolic process	3	6.81818	0.000620465	ADH1, CYP2C55, ALDH1A1	43	26	29712	79.7281	0.16989	0.0465349	0.0457593	1.33222
Abcd3			GOTERM_MF_DIRECT	GO:0051287~NAD binding	3	6.81818	0.00252746	ALDH1A1, GPD1, ME2	44	50	28924	39.4418	0.369083	0.065714	0.0621034	1.18234
Cubn			GOTERM_MF_DIRECT	GO:0106373~3-deoxyglucosone dehydrogenase activity	2	4.54545	0.00297115	ALDH1A1, ALDH1A7	44	2	28924	657.364	0.418157	0.0675937	0.0638797	1.17009
Fmo4			GOTERM_CC_DIRECT	GO:0005737~cytoplasm	18	40.9091	0.00572865	GSTM3, CUBN, CLIC5, MME, PTGR1, GLUD1, SULT1B1, ADH1, SCIN, DAO, CYP2C55, CYP2B10, AKR1C14, GPD1, TRIM38, FBP1, ALDH1A7, GSTM6	44	6408	29722	1.89747	0.334957	0.067789	0.0639699	1.16884
Slc7a8			KEGG_PATHWAY	mmu00350:Tyrosine metabolism	3	6.81818	0.00644652	ADH1, MAOB, MAOA	30	40	9565	23.9125	0.407769	0.0745954	0.0699908	1.12729
Clic5			KEGG_PATHWAY	mmu00260:Glycine, serine and threonine metabolism	3	6.81818	0.00644652	DAO, MAOB, MAOA	30	40	9565	23.9125	0.407769	0.0745954	0.0699908	1.12729
Adh1			GOTERM_CC_DIRECT	GO:0005743~mitochondrial inner membrane	5	11.3636	0.00774196	GLUD1, ABCD3, MAOB, CYP2B10, COX7A1	44	543	29722	6.22007	0.424098	0.0785256	0.0741016	1.10499
Cox7a1			UP_KW_LIGAND	KW-0274~FAD	4	9.09091	0.0150262	DAO, MAOB, MAOA, FMO4	30	123	6792	7.3626	0.249987	0.0827153	0.0827153	1.08241
Plekhf1			UP_KW_LIGAND	KW-0285~Flavoprotein	4	9.09091	0.0174137	DAO, MAOB, MAOA, FMO4	30	130	6792	6.96615	0.283786	0.0827153	0.0827153	1.08241
Mme			INTERPRO	IPR036249:Thioredoxin-like_sf	4	9.09091	0.00225153	GSTM3, CLIC5, DIO1, GSTM6	44	135	22271	14.9973	0.352758	0.0896787	0.0864261	1.04731
Me2			INTERPRO	IPR010987:Glutathione-S-Trfase_C-like	3	6.81818	0.00232328	GSTM3, CLIC5, GSTM6	44	37	22271	41.0399	0.36168	0.0896787	0.0864261	1.04731
Cmbl			GOTERM_MF_DIRECT	GO:0097621~monoamine oxidase activity	2	4.54545	0.00445349	MAOB, MAOA	44	3	28924	438.242	0.556184	0.0900595	0.0851112	1.04547
Scin			GOTERM_MF_DIRECT	GO:0050660~flavin adenine dinucleotide binding	3	6.81818	0.00516565	MAOB, MAOA, FMO4	44	72	28924	27.3902	0.610381	0.0940148	0.0888492	1.0268
Gpd1			GOTERM_MF_DIRECT	GO:0052595~aliphatic amine oxidase activity	2	4.54545	0.00593368	MAOB, MAOA	44	4	28924	328.682	0.661471	0.0981754	0.0927811	1.008
Sult1b1			INTERPRO	IPR036282:Glutathione-S-Trfase_C_sf	3	6.81818	0.00372516	GSTM3, CLIC5, GSTM6	44	47	22271	32.308	0.513393	0.106367	0.102509	0.973192
Slc37a4			INTERPRO	IPR050703:Flavin_MAO	2	4.54545	0.00385788	MAOB, MAOA	44	2	22271	506.159	0.525746	0.106367	0.102509	0.973192
			GOTERM_MF_DIRECT	GO:0018479~benzaldehyde dehydrogenase (NAD+) activity	2	4.54545	0.00741172	ALDH1A1, ALDH1A7	44	5	28924	262.945	0.741783	0.112411	0.106235	0.949191
			GOTERM_BP_DIRECT	GO:0042572~retinol metabolic process	3	6.81818	0.00228897	ADH1, ALDH1A1, RDH7	43	50	29712	41.4586	0.497157	0.115001	0.113084	0.939298
			GOTERM_BP_DIRECT	GO:0006094~gluconeogenesis	3	6.81818	0.00256796	GPD1, SLC37A4, FBP1	43	53	29712	39.1119	0.537624	0.115001	0.113084	0.939298
			GOTERM_BP_DIRECT	GO:0030392~fructosamine catabolic process	2	4.54545	0.00282519	ALDH1A1, ALDH1A7	43	2	29712	690.977	0.572053	0.115001	0.113084	0.939298
			GOTERM_BP_DIRECT	GO:0008202~steroid metabolic process	3	6.81818	0.00306669	CYP2B10, RDH7, SLC37A4	43	58	29712	35.7402	0.602047	0.115001	0.113084	0.939298
			KEGG_PATHWAY	mmu00330:Arginine and proline metabolism	3	6.81818	0.0115212	DAO, MAOB, MAOA	30	54	9565	17.713	0.608838	0.116652	0.109451	0.933108
			GOTERM_CC_DIRECT	GO:0043231~intracellular membrane-bounded organelle	6	13.6364	0.0140972	CYB5A, ABCD3, CYP2C55, CYP2B10, RDH7, ME2	44	997	29722	4.0652	0.63506	0.125112	0.118064	0.9027
			GOTERM_CC_DIRECT	GO:0005777~peroxisome	3	6.81818	0.0168341	ABCD3, DAO, HSD17B4	44	137	29722	14.792	0.700426	0.132802	0.12532	0.876794
			GOTERM_CC_DIRECT	GO:0005789~endoplasmic reticulum membrane	6	13.6364	0.0214185	CYB5A, CYP2C55, CYP2B10, DIO1, SLC37A4, FMO4	44	1110	29722	3.65135	0.785026	0.152072	0.143504	0.817952
			INTERPRO	IPR036188:FAD/NAD-bd_sf	3	6.81818	0.00680457	MAOB, MAOA, FMO4	44	64	22271	23.7262	0.732268	0.16416	0.158206	0.784732
			GOTERM_MF_DIRECT	GO:0045550~geranylgeranyl reductase activity	2	4.54545	0.011833	AKR1C14, AKR1B7	44	8	28924	164.341	0.885415	0.165661	0.156559	0.780779
			GOTERM_MF_DIRECT	GO:0004028~3-chloroallyl aldehyde dehydrogenase activity	2	4.54545	0.0147698	ALDH1A1, ALDH1A7	44	10	28924	131.473	0.93334	0.192007	0.181457	0.716683
			GOTERM_BP_DIRECT	GO:0018916~nitrobenzene metabolic process	2	4.54545	0.00704837	GSTM3, GSTM6	43	5	29712	276.391	0.880208	0.192228	0.189024	0.716183
			GOTERM_BP_DIRECT	GO:0006001~fructose catabolic process	2	4.54545	0.00704837	ALDH1A1, ALDH1A7	43	5	29712	276.391	0.880208	0.192228	0.189024	0.716183
			GOTERM_BP_DIRECT	GO:0010044~response to aluminum ion	2	4.54545	0.00704837	GLUD1, MAOB	43	5	29712	276.391	0.880208	0.192228	0.189024	0.716183
			GOTERM_BP_DIRECT	GO:0070458~cellular detoxification of nitrogen compound	2	4.54545	0.00845221	GSTM3, GSTM6	43	6	29712	230.326	0.92164	0.201425	0.198068	0.695887
			GOTERM_BP_DIRECT	GO:0110095~cellular detoxification of aldehyde	2	4.54545	0.00985412	ALDH1A1, ALDH1A7	43	7	29712	197.422	0.948743	0.201425	0.198068	0.695887
			GOTERM_BP_DIRECT	GO:0006805~xenobiotic metabolic process	3	6.81818	0.0098918	SULT1B1, CYP2C55, CYP2B10	43	106	29712	19.5559	0.949325	0.201425	0.198068	0.695887
			GOTERM_BP_DIRECT	GO:0006814~sodium ion transport	3	6.81818	0.0100712	SLC5A11, SLC5A4B, SLC5A4A	43	107	29712	19.3732	0.952007	0.201425	0.198068	0.695887
			GOTERM_BP_DIRECT	GO:1901687~glutathione derivative biosynthetic process	2	4.54545	0.0112541	GSTM3, GSTM6	43	8	29712	172.744	0.966472	0.210789	0.207276	0.676152
			GOTERM_BP_DIRECT	GO:0005975~carbohydrate metabolic process	3	6.81818	0.0119447	GPD1, SIS, FBP1	43	117	29712	17.7174	0.972812	0.210789	0.207276	0.676152
			GOTERM_MF_DIRECT	GO:0008131~primary methylamine oxidase activity	2	4.54545	0.017698	MAOB, MAOA	44	12	28924	109.561	0.961221	0.214736	0.202938	0.668095
			UP_KW_MOLECULAR_FUNCTION	KW-0503~Monooxygenase	3	6.81818	0.0231071	CYP2C55, CYP2B10, FMO4	31	98	12454	12.2982	0.358654	0.219517	0.219517	0.658531
			KEGG_PATHWAY	mmu04146:Peroxisome	3	6.81818	0.0283233	ABCD3, DAO, HSD17B4	30	87	9565	10.9943	0.902441	0.223798	0.209984	0.650143
			KEGG_PATHWAY	mmu00590:Arachidonic acid metabolism	3	6.81818	0.0295383	CYP2C55, CYP2B10, PTGR1	30	89	9565	10.7472	0.911844	0.223798	0.209984	0.650143
			KEGG_PATHWAY	mmu05207:Chemical carcinogenesis - receptor activation	4	9.09091	0.0309597	GSTM3, CYP2B10, UGT2A3, GSTM6	30	228	9565	5.59357	0.921713	0.223798	0.209984	0.650143
			KEGG_PATHWAY	mmu00983:Drug metabolism - other enzymes	3	6.81818	0.0333063	GSTM3, UGT2A3, GSTM6	30	95	9565	10.0684	0.935672	0.223798	0.209984	0.650143
			KEGG_PATHWAY	mmu00140:Steroid hormone biosynthesis	3	6.81818	0.0359182	CYP2C55, CYP2B10, UGT2A3	30	99	9565	9.66162	0.948332	0.223798	0.209984	0.650143
			GOTERM_CC_DIRECT	GO:0005741~mitochondrial outer membrane	3	6.81818	0.0358435	DAO, MAOB, MAOA	44	206	29722	9.83738	0.925101	0.231354	0.21832	0.635723
			INTERPRO	IPR001613:Flavin_amine_oxidase	2	4.54545	0.0115301	MAOB, MAOA	44	6	22271	168.72	0.893353	0.247256	0.238288	0.606853
			UP_KW_PTM	KW-0007~Acetylation	13	29.5455	0.0176731	CYB5A, ABCD3, MAOB, MAOA, HSD17B4, CMBL, PTGR1, GLUD1, ADH1, ALDH1A1, ME2, FBP1, ALDH1A7	28	3221	13214	1.90471	0.206899	0.247423	0.247423	0.60656
			INTERPRO	IPR003081:GST_mu	2	4.54545	0.0134391	GSTM3, GSTM6	44	7	22271	144.617	0.926563	0.259375	0.249967	0.586072
			UP_KW_CELLULAR_COMPONENT	KW-0576~Peroxisome	3	6.81818	0.0277241	ABCD3, DAO, HSD17B4	42	118	18649	11.2887	0.41386	0.263379	0.263379	0.57942
			GOTERM_MF_DIRECT	GO:0004029~aldehyde dehydrogenase (NAD+) activity	2	4.54545	0.0249816	ALDH1A1, ALDH1A7	44	17	28924	77.3369	0.989992	0.267257	0.252572	0.573072
			GOTERM_MF_DIRECT	GO:0004303~estradiol 17-beta-dehydrogenase [NAD(P)+] activity	2	4.54545	0.026432	HSD17B4, AKR1B7	44	18	28924	73.0404	0.992367	0.267257	0.252572	0.573072
			GOTERM_MF_DIRECT	GO:0047023~androsterone dehydrogenase [NAD(P)+] activity	2	4.54545	0.026432	AKR1C14, RDH7	44	18	28924	73.0404	0.992367	0.267257	0.252572	0.573072
			INTERPRO	IPR046346:Aminoacid_DH-like_N_sf	2	4.54545	0.0153445	GLUD1, ME2	44	8	22271	126.54	0.949433	0.269226	0.259462	0.569882
			GOTERM_MF_DIRECT	GO:0043295~glutathione binding	2	4.54545	0.0293264	GSTM3, GSTM6	44	20	28924	65.7364	0.995561	0.273271	0.258256	0.563407
			GOTERM_MF_DIRECT	GO:0004032~aldose reductase (NADPH) activity	2	4.54545	0.0307704	AKR1C14, AKR1B7	44	21	28924	62.6061	0.996614	0.273271	0.258256	0.563407
			GOTERM_MF_DIRECT	GO:0019899~enzyme binding	4	9.09091	0.0315313	GSTM3, GLUD1, CYB5A, GSTM6	44	464	28924	5.66693	0.997065	0.273271	0.258256	0.563407
			GOTERM_MF_DIRECT	GO:0020037~heme binding	3	6.81818	0.0331282	CYB5A, CYP2C55, CYP2B10	44	192	28924	10.2713	0.997827	0.274061	0.259002	0.562153
			GOTERM_BP_DIRECT	GO:0045471~response to ethanol	3	6.81818	0.0165555	ADH1, MAOB, ALDH1A1	43	139	29712	14.9132	0.993317	0.275925	0.271326	0.559209
			INTERPRO	IPR018212:Na/solute_symporter_CS	2	4.54545	0.0172463	SLC5A4B, SLC5A4A	44	9	22271	112.48	0.965181	0.277379	0.267318	0.556927
			GOTERM_CC_DIRECT	GO:0031528~microvillus membrane	2	4.54545	0.0480589	CUBN, SLC7A8	44	34	29722	39.7353	0.969709	0.284349	0.268329	0.546149
			INTERPRO	IPR013149:ADH-like_C	2	4.54545	0.0267017	ADH1, PTGR1	44	14	22271	72.3084	0.994611	0.284426	0.27411	0.546031
			INTERPRO	IPR002937:Amino_oxidase	2	4.54545	0.0267017	MAOB, MAOA	44	14	22271	72.3084	0.994611	0.284426	0.27411	0.546031
			INTERPRO	IPR020843:PKS_ER	2	4.54545	0.0285821	ADH1, PTGR1	44	15	22271	67.4879	0.99629	0.284426	0.27411	0.546031
			INTERPRO	IPR020471:AKR	2	4.54545	0.030459	AKR1C14, AKR1B7	44	16	22271	63.2699	0.997446	0.284426	0.27411	0.546031
			INTERPRO	IPR018170:Aldo/ket_reductase_CS	2	4.54545	0.0323323	AKR1C14, AKR1B7	44	17	22271	59.5481	0.998241	0.284426	0.27411	0.546031
			INTERPRO	IPR016160:Ald_DH_CS_CYS	2	4.54545	0.0323323	ALDH1A1, ALDH1A7	44	17	22271	59.5481	0.998241	0.284426	0.27411	0.546031
			INTERPRO	IPR029510:Ald_DH_CS_GLU	2	4.54545	0.0323323	ALDH1A1, ALDH1A7	44	17	22271	59.5481	0.998241	0.284426	0.27411	0.546031
			INTERPRO	IPR050213:GST_superfamily	2	4.54545	0.034202	GSTM3, GSTM6	44	18	22271	56.2399	0.998789	0.284426	0.27411	0.546031
			INTERPRO	IPR011032:GroES-like_sf	2	4.54545	0.0360683	ADH1, PTGR1	44	19	22271	53.2799	0.999166	0.284426	0.27411	0.546031
			INTERPRO	IPR015590:Aldehyde_DH_dom	2	4.54545	0.0397902	ALDH1A1, ALDH1A7	44	21	22271	48.2056	0.999605	0.284426	0.27411	0.546031
			INTERPRO	IPR036812:NADP_OxRdtase_dom_sf	2	4.54545	0.0397902	AKR1C14, AKR1B7	44	21	22271	48.2056	0.999605	0.284426	0.27411	0.546031
			INTERPRO	IPR016161:Ald_DH/histidinol_DH	2	4.54545	0.0397902	ALDH1A1, ALDH1A7	44	21	22271	48.2056	0.999605	0.284426	0.27411	0.546031
			INTERPRO	IPR016163:Ald_DH_C	2	4.54545	0.0397902	ALDH1A1, ALDH1A7	44	21	22271	48.2056	0.999605	0.284426	0.27411	0.546031
			INTERPRO	IPR023210:NADP_OxRdtase_dom	2	4.54545	0.0397902	AKR1C14, AKR1B7	44	21	22271	48.2056	0.999605	0.284426	0.27411	0.546031
			INTERPRO	IPR016162:Ald_DH_N	2	4.54545	0.0397902	ALDH1A1, ALDH1A7	44	21	22271	48.2056	0.999605	0.284426	0.27411	0.546031
			KEGG_PATHWAY	mmu01200:Carbon metabolism	3	6.81818	0.0523743	GLUD1, ME2, FBP1	30	122	9565	7.84016	0.987189	0.303023	0.284317	0.518525
			GOTERM_BP_DIRECT	GO:0051122~hepoxilin biosynthetic process	2	4.54545	0.0196134	GSTM3, GSTM6	43	14	29712	98.711	0.997375	0.309686	0.304524	0.509079
			KEGG_PATHWAY	mmu00360:Phenylalanine metabolism	2	4.54545	0.0618385	MAOB, MAOA	30	21	9565	30.3651	0.994318	0.321365	0.301528	0.493001
			KEGG_PATHWAY	mmu04726:Serotonergic synapse	3	6.81818	0.0634795	MAOB, CYP2C55, MAOA	30	136	9565	7.03309	0.995069	0.321365	0.301528	0.493001
			GOTERM_BP_DIRECT	GO:1904659~D-glucose transmembrane transport	2	4.54545	0.0237672	SLC5A4B, SLC2A7	43	17	29712	81.2914	0.999265	0.356508	0.350566	0.447931
			KEGG_PATHWAY	mmu00340:Histidine metabolism	2	4.54545	0.0760084	MAOB, MAOA	30	26	9565	24.5256	0.998344	0.362158	0.339802	0.441102
			INTERPRO	IPR004046:GST_C	2	4.54545	0.0545379	GSTM3, GSTM6	44	29	22271	34.9075	0.99998	0.375922	0.362288	0.424902
			GOTERM_MF_DIRECT	GO:0004364~glutathione transferase activity	2	4.54545	0.0479363	GSTM3, GSTM6	44	33	28924	39.8402	0.999869	0.379322	0.35848	0.420992
			INTERPRO	IPR004045:Glutathione_S-Trfase_N	2	4.54545	0.0581902	GSTM3, GSTM6	44	31	22271	32.6554	0.999991	0.387266	0.37322	0.411991
			UP_SEQ_FEATURE	DOMAIN:GST C-terminal	3	6.81818	0.00285104	GSTM3, CLIC5, GSTM6	44	41	22253	37.0061	0.331401	0.401996	0.401996	0.395778
			KEGG_PATHWAY	mmu00052:Galactose metabolism	2	4.54545	0.0927396	SIS, AKR1B7	30	32	9565	19.9271	0.999623	0.417328	0.391567	0.379522
			GOTERM_BP_DIRECT	GO:0000038~very long-chain fatty acid metabolic process	2	4.54545	0.0292788	ABCD3, HSD17B4	43	21	29712	65.8073	0.999866	0.417694	0.410733	0.379142
			GOTERM_BP_DIRECT	GO:0042403~thyroid hormone metabolic process	2	4.54545	0.030652	SULT1B1, DIO1	43	22	29712	62.8161	0.999912	0.417694	0.410733	0.379142
			GOTERM_BP_DIRECT	GO:0006520~amino acid metabolic process	2	4.54545	0.0320232	GLUD1, DIO1	43	23	29712	60.0849	0.999943	0.417694	0.410733	0.379142
			UP_KW_CELLULAR_COMPONENT	KW-0256~Endoplasmic reticulum	7	15.9091	0.0666729	GLUD1, CYB5A, CYP2C55, CYP2B10, RDH7, DIO1, FMO4	42	1319	18649	2.35646	0.730447	0.422261	0.422261	0.374419
			INTERPRO	IPR040079:Glutathione_S-Trfase	2	4.54545	0.0672606	CLIC5, GSTM6	44	36	22271	28.1199	0.999999	0.429981	0.414386	0.36655
			INTERPRO	IPR020904:Sc_DH/Rdtase_CS	2	4.54545	0.0690644	RDH7, HSD17B4	44	37	22271	27.36	0.999999	0.429981	0.414386	0.36655
			UP_SEQ_FEATURE	ACT_SITE:Proton acceptor	7	15.9091	0.00612068	SULT1B1, ALDH1A1, RDH7, GPD1, HSD17B4, ME2, ALDH1A7	44	867	22253	4.08333	0.579229	0.431508	0.431508	0.365011
			SMART	SM00829:PKS_ER	2	4.54545	0.0190315	ADH1, PTGR1	15	15	10943	97.2711	0.357214	0.437725	0.437725	0.358799
			UP_KW_BIOLOGICAL_PROCESS	KW-0813~Transport	8	18.1818	0.0145683	CUBN, CYB5A, CLIC5, ABCD3, SLC7A8, SLC5A11, SLC28A1, SLC2A7	17	2048	11473	2.63626	0.365513	0.451617	0.451617	0.34523
			UP_SEQ_FEATURE	ACT_SITE:Proton donor	4	9.09091	0.0116362	MME, AKR1C14, ME2, AKR1B7	44	244	22253	8.29098	0.808012	0.463126	0.463126	0.334301
			UP_SEQ_FEATURE	SITE:Important for substrate specificity	2	4.54545	0.0191599	SLC7A8, MAOA	44	10	22253	101.15	0.934635	0.463126	0.463126	0.334301
			UP_SEQ_FEATURE	DOMAIN:Enoyl reductase (ER)	2	4.54545	0.0210561	ADH1, PTGR1	44	11	22253	91.9545	0.950243	0.463126	0.463126	0.334301
			UP_SEQ_FEATURE	DOMAIN:Amine oxidase	2	4.54545	0.0248376	MAOB, MAOA	44	13	22253	77.8077	0.97117	0.463126	0.463126	0.334301
			UP_SEQ_FEATURE	TOPO_DOM:Mitochondrial intermembrane	3	6.81818	0.0284351	MAOB, MAOA, COX7A1	44	136	22253	11.1562	0.982879	0.463126	0.463126	0.334301
			UP_SEQ_FEATURE	DOMAIN:Aldehyde dehydrogenase	2	4.54545	0.0304833	ALDH1A1, ALDH1A7	44	16	22253	63.2188	0.987286	0.463126	0.463126	0.334301
			UP_SEQ_FEATURE	SITE:Lowers pKa of active site Tyr	2	4.54545	0.032358	AKR1C14, AKR1B7	44	17	22253	59.5	0.990322	0.463126	0.463126	0.334301
			UP_SEQ_FEATURE	DOMAIN:NADP-dependent oxidoreductase	2	4.54545	0.0342293	AKR1C14, AKR1B7	44	18	22253	56.1944	0.992634	0.463126	0.463126	0.334301
			UP_SEQ_FEATURE	BINDING:axial binding residue	3	6.81818	0.0361304	CYB5A, CYP2C55, CYP2B10	44	155	22253	9.78871	0.994421	0.463126	0.463126	0.334301
			GOTERM_MF_DIRECT	GO:0008392~arachidonate epoxygenase activity	2	4.54545	0.062014	CYP2C55, CYP2B10	44	43	28924	30.5751	0.999991	0.470273	0.444434	0.32765
			GOTERM_MF_DIRECT	GO:0016616~oxidoreductase activity, acting on the CH-OH group of donors, NAD or NADP as acceptor	2	4.54545	0.0661975	ME2, AKR1B7	44	46	28924	28.581	0.999996	0.481918	0.455439	0.317027
			GOTERM_BP_DIRECT	GO:0048545~response to steroid hormone	2	4.54545	0.0388511	ADH1, MAOB	43	28	29712	49.3555	0.999993	0.485639	0.477545	0.313686
			GOTERM_BP_DIRECT	GO:0001523~retinoid metabolic process	2	4.54545	0.0415691	ADH1, ALDH1A1	43	30	29712	46.0651	0.999997	0.49883	0.490516	0.302048
			INTERPRO	IPR050182:Cytochrome_P450_fam2	2	4.54545	0.0904462	CYP2C55, CYP2B10	44	49	22271	20.6596	1	0.545503	0.525718	0.263203
			GOTERM_MF_DIRECT	GO:0016712~oxidoreductase activity, acting on paired donors, with incorporation or reduction of molecular oxygen, reduced flavin or flavoprotein as one donor, and incorporation of one atom of oxygen	2	4.54545	0.0922731	CYP2C55, CYP2B10	44	65	28924	20.2266	1	0.645911	0.610422	0.189827
			UP_SEQ_FEATURE	DOMAIN:GST N-terminal	2	4.54545	0.0564101	GSTM3, GSTM6	44	30	22253	33.7167	0.999722	0.662819	0.662819	0.178605
			GOTERM_BP_DIRECT	GO:0009617~response to bacterium	3	6.81818	0.0591726	GSTM3, CUBN, CYP2B10	43	279	29712	7.42986	1	0.68276	0.671381	0.165732
			UP_SEQ_FEATURE	SITE:Important for catalytic activity	2	4.54545	0.0691184	MAOB, MAOA	44	37	22253	27.3378	0.999959	0.749668	0.749668	0.125131
			PIR_SUPERFAMILY	PIRSF000097:AKR	2	4.54545	0.0690699	AKR1C14, AKR1B7	10	16	2024	25.3	0.54492	0.759769	0.759769	0.119319
			UP_KW_BIOLOGICAL_PROCESS	KW-0762~Sugar transport	2	4.54545	0.0530575	SLC5A11, SLC2A7	17	39	11473	34.6094	0.815485	0.770405	0.770405	0.113281
			UP_KW_BIOLOGICAL_PROCESS	KW-0443~Lipid metabolism	4	9.09091	0.0745554	CUBN, ALDH1A1, HSD17B4, PTGR1	17	719	11473	3.75456	0.909455	0.770405	0.770405	0.113281
			GOTERM_BP_DIRECT	GO:0006635~fatty acid beta-oxidation	2	4.54545	0.0696588	ABCD3, HSD17B4	43	51	29712	27.0971	1	0.773987	0.761087	0.111266
			GOTERM_BP_DIRECT	GO:0006749~glutathione metabolic process	2	4.54545	0.0749174	GSTM3, GSTM6	43	55	29712	25.1264	1	0.7941	0.780865	0.100125
			GOTERM_BP_DIRECT	GO:0009410~response to xenobiotic stimulus	3	6.81818	0.076763	ABCD3, MAOB, ALDH1A1	43	324	29712	6.39793	1	0.7941	0.780865	0.100125
			GOTERM_BP_DIRECT	GO:0071320~cellular response to cAMP	2	4.54545	0.0827508	GPD1, FBP1	43	61	29712	22.655	1	0.827508	0.813716	0.0822278
			UP_SEQ_FEATURE	MOTIF:Microbody targeting signal	2	4.54545	0.0834374	DAO, HSD17B4	44	45	22253	22.4778	0.999995	0.840334	0.840334	0.075548
			GOTERM_BP_DIRECT	GO:0007584~response to nutrient	2	4.54545	0.0956629	CUBN, SLC37A4	43	71	29712	19.4641	1	0.92577	0.91034	0.033497
