## Supplemental table 14 for "A Spatial and Temporal Transcriptomic Atlas of Mouse Intestinal Regeneration"

### Sheet: Sheet1
CellChat predicted pathways for combined tissue regions (Fig 4G) of Day 0 vs D3 for replicate 2. Contribution is the information flow of that pathway, or the raw sum of the communication probabilities for that pathway.
CellChat 200 micron results for Rep 2
Secreted signaling, ECM, contact databases					Non-protein database
name	contribution	group	pvalues		name	contribution	group	pvalues
ApoE	0	D0	0		5alphaP	0	D0	0
LT	0	D0	0		Histamine	8.67555e-07	D0	0.325806
RANKL	0	D0	0		LXA4	6.18578e-07	D0	0.066288
OSM	0	D0	0		Estradiol	2.80218e-06	D0	0.03125
IFN-I	0	D0	0		27HC	0.00405486	D0	1.96695e-06
IL10	0	D0	0		DHEA	0.000363656	D0	4.76837e-07
RBP4	0	D0	0		CysLTs	0.00469462	D0	3.45316e-05
EPGN	0	D0	0		Prostaglandin	0.00448047	D0	0.00930112
CD276	0	D0	0		Adenosine	5.46366e-05	D0	0.0814886
GITRL	0	D0	0		Pregnenolone	0.000175224	D0	0.0322266
CCK	0	D0	0		Cholesterol	0.026347	D0	0.00169554
CD30	0	D0	0		Androsterone	0.00176615	D0	0.0771484
SELL	5.16744e-07	D0	0.0546875		2-AG	0.000223854	D0	0.0593549
ANNEXIN	7.41423e-07	D0	0.00422096		Ach	2.60387e-07	D0	1
SPP1	1.48368e-05	D0	0.0108261		Testosterone	7.47759e-05	D0	0.733398
CD137	3.27163e-07	D0	0.00976562		12oxoLTB5	0.000722552	D0	0.339355
IL6	6.33882e-07	D0	0.0784912		DHEAS	0.00165193	D0	0.831726
NGF	4.73834e-08	D0	0		DHT	2.91985e-05	D0	1
EDA	9.56427e-07	D0	0.000610352		5-HT	0.000123151	D0	0.392738
CHAD	1.00051e-06	D0	0.00683594		Glutamate	0.000969737	D0	0.80783
SELPLG	1.89354e-06	D0	0.0273438		Desmosterol	0.00304822	D0	0.869488
SIRP	1.36518e-05	D0	0.000976562		CypA	0.00795028	D0	0.903198
PLAU	9.43904e-05	D0	0.030365		Dopamine	9.21119e-07	D0	0.926514
IL1	0.000139516	D0	2.6226e-05		Noradrenaline	1.65325e-05	D0	0.3125
OX40	1.65195e-08	D0	0.0522461		12oxoLTB4	0.000801336	D0	0.951538
LAIR1	5.48425e-06	D0	0.0195312		SerotoninDopamin	0.000344799	D0	0.0314816
FGF	0.000381777	D0	1.43596e-05		RA	0.00231396	D0	0.000488281
PTH	3.1715e-06	D0	0.078125		OPIOID	4.86683e-08	D0	0
TULP	4.30426e-06	D0	0.00336456		Androstenedione	7.74589e-08	D0	0
VTN	7.29552e-05	D0	3.05176e-05		5alphaP	4.27859e-08	D3	0
COMPLEMENT	0.000958911	D0	0.0839844		Histamine	5.00418e-06	D3	0.325806
MAG	4.01093e-08	D0	0.00896933		LXA4	2.90463e-06	D3	0.066288
ICAM	0.000703265	D0	0.00157928		Estradiol	9.12699e-06	D3	0.03125
VISTA	3.16172e-06	D0	0.00341797		27HC	0.0117055	D3	1.96695e-06
THY1	0.000191875	D0	0.00524902		DHEA	0.000826954	D3	4.76837e-07
TNF	0.000380993	D0	9.87053e-05		CysLTs	0.00877034	D3	3.45316e-05
NEGR	2.76572e-06	D0	0.0285748		Prostaglandin	0.00781302	D3	0.00930112
CDH5	4.84179e-05	D0	0.00579305		Adenosine	8.78626e-05	D3	0.0814886
HGF	8.52012e-05	D0	1.52588e-05		Pregnenolone	0.000273602	D3	0.0322266
CXCL	0.000152067	D0	0.000144958		Cholesterol	0.041518	D3	0.00169554
GAP	0.000561996	D0	0.00141144		Androsterone	0.00257391	D3	0.0771484
VCAM	0.000935416	D0	0.0104065		2-AG	0.000303241	D3	0.0593549
IGF	0.00219953	D0	1.00117e-08		Ach	2.74267e-07	D3	1
NRG	0.00492103	D0	0.00152736		Testosterone	8.40734e-05	D3	0.733398
CEACAM	0.0427928	D0	2.7623e-06		12oxoLTB5	0.000776169	D3	0.339355
ANGPT	9.03759e-05	D0	0.00335693		DHEAS	0.00185572	D3	0.831726
CHEMERIN	0.000217039	D0	0.0494385		DHT	2.84708e-05	D3	1
ACTIVIN	0.000377003	D0	0.00162536		5-HT	0.000106289	D3	0.392738
EDN	0.000770933	D0	0.00052461		Glutamate	0.000870327	D3	0.80783
PECAM2	0.000899274	D0	0.000610352		Desmosterol	0.00277647	D3	0.869488
ncWNT	0.00155751	D0	6.2664e-05		CypA	0.00724379	D3	0.903198
APELIN	2.07672e-06	D0	0.0546875		Dopamine	6.24726e-07	D3	0.926514
IL4	4.72799e-06	D0	0.203125		Noradrenaline	1.04673e-05	D3	0.3125
SN	6.55984e-06	D0	0.0078125		12oxoLTB4	0.000477757	D3	0.951538
NT	8.28277e-06	D0	0.000839233		SerotoninDopamin	0.000139069	D3	0.0314816
MADCAM	9.38064e-06	D0	0.0494385		RA	0.000708759	D3	0.000488281
SCT	1.33293e-05	D0	0.518555		OPIOID	0	D3	0
CD80	1.58534e-05	D0	0.0784912		Androstenedione	0	D3	0
VWF	1.69608e-05	D0	0.0255737
AGT	1.81045e-05	D0	0.0102539
CD34	2.57561e-05	D0	0.00976562
GCG	3.07355e-05	D0	0.0107422
NRXN	4.33962e-05	D0	0.0673828
PROCR	5.80793e-05	D0	0.000839233
PTPRM	0.000153792	D0	0.0357485
L1CAM	0.000186838	D0	0.141836
CSPG4	0.000322179	D0	0.00231934
MPZ	0.000495009	D0	0.00915658
ADGRA	0.000647685	D0	0.000305176
NTS	0.00067807	D0	0.000488281
PECAM1	0.000716874	D0	0.00309241
PERIOSTIN	0.00082623	D0	0.00488281
MMP	0.00104868	D0	0.00836182
CLEC	0.00117292	D0	0.000419617
Netrin	0.00122905	D0	0.0124665
SEMA6	0.00224082	D0	5.12227e-08
SEMA7	0.0025782	D0	3.05176e-05
TGFb	0.00296751	D0	0.000104904
PROS	0.00317774	D0	0.000664145
ADGRE	0.00400443	D0	0.000166178
SEMA3	0.0044866	D0	3.62843e-05
VEGF	0.00458168	D0	7.62939e-05
DESMOSOME	0.011401	D0	0.00710106
THBS	0.019749	D0	0.000567555
TENASCIN	0.0243338	D0	0.000282288
FN1	0.0385841	D0	0.00270773
LAMININ	0.170973	D0	4.43542e-08
NMU	1.27127e-06	D0	0.892578
IL12	1.74936e-06	D0	0.109375
NKG2D	2.56962e-06	D0	0.27832
CD6	2.96873e-06	D0	0.21875
BST2	3.83551e-06	D0	0.0625
ICOS	1.26931e-05	D0	0.000244141
SLIT	1.79426e-05	D0	0.711899
TAC	2.31972e-05	D0	0.501587
LIGHT	2.37339e-05	D0	0.380371
BAFF	4.4443e-05	D0	0.15625
PSAP	5.49822e-05	D0	0.0322266
CD39	7.82045e-05	D0	0.0290146
NPNT	9.55473e-05	D0	0.570312
LIFR	0.000156719	D0	0.08255
NCAM	0.00027457	D0	0.030365
PCDH	0.000320716	D0	0.0130188
ESAM	0.000469389	D0	0.00408292
ADGRL	0.000618298	D0	0.0314816
TWEAK	0.000658977	D0	0.0213928
HH	0.000667481	D0	0.0106888
RELN	0.000733912	D0	0.000854492
ApoB	0.00106413	D0	0.0195312
CSF	0.00137751	D0	0.00335693
PDGF	0.00152212	D0	0.114177
VISFATIN	0.00177964	D0	0.00104523
HSPG	0.00194597	D0	0.000419617
CADM	0.00271233	D0	0.000261307
ANGPTL	0.0029789	D0	0.00654876
ADGRG	0.00302179	D0	0.00248241
AGRN	0.00426028	D0	0.0289917
EGF	0.00592464	D0	0.000430483
MIF	0.00607292	D0	0.0576782
CDH1	0.0134943	D0	0.00185871
BMP	0.0174175	D0	1.08412e-07
JAM	0.0196595	D0	2.0175e-06
SEMA4	0.0344608	D0	0.000657554
CDH	0.0523709	D0	0.00434655
GALECTIN	0.0543928	D0	0.000123337
GUCA	0.114835	D0	0.0886536
ApoA	0.144379	D0	0.00428486
APP	0.161724	D0	0.0318958
COLLAGEN	0.542169	D0	0.0131986
VEGI	7.29932e-07	D0	0.932281
PVR	2.88817e-06	D0	0.577148
CD86	3.19945e-06	D0	0.125
ENHO	1.11576e-05	D0	0.0599365
CD160	1.16582e-05	D0	0.118896
CD200	2.94202e-05	D0	0.302795
IL16	3.34842e-05	D0	0.203613
CD48	4.18928e-05	D0	0.414307
KIT	0.000101577	D0	0.803955
KLK	0.000115415	D0	0.587927
IL2	0.000130098	D0	0.0665359
SLITRK	0.000333593	D0	0.197378
CD45	0.000366973	D0	0.0568848
PTN	0.000392027	D0	0.000488281
UNC5	0.00072055	D0	0.441044
SEMA5	0.00112074	D0	0.00603271
GDF	0.0020147	D0	0.791476
GRN	0.00401	D0	0.0814285
NOTCH	0.00458897	D0	0.0490612
OCLN	0.00504203	D0	0.39737
MHC-II	0.00578069	D0	0.181465
EPHA	0.00594325	D0	0.330925
PTPR	0.00826575	D0	0.14335
EPHB	0.00963484	D0	0.211178
NECTIN	0.0126354	D0	0.0654815
WNT	0.0137126	D0	0.560127
PROK	8.99032e-08	D0	0.820312
GDNF	9.68487e-06	D0	0.295776
CD46	7.89791e-05	D0	0.927279
APRIL	0.000149127	D0	0.84375
TRAIL	0.000618351	D0	0.803955
NPY	2.87731e-06	D0	0.733398
FLRT	0.00014796	D0	0.550452
VIP	0.000698943	D0	0.382812
IGFBP	0.00142301	D0	0.365234
GAS	0.00911835	D0	0.13489
XCR	2.75009e-07	D0	0.160156
CD96	1.82775e-05	D0	0.820312
MK	0.00361824	D0	0.00481069
CLDN	0.0272136	D0	0.0436786
CCL	0.00269024	D0	0.542404
BTLA	1.45975e-06	D0	0.62207
FASLG	3.70377e-06	D0	0.15625
ADGRB	6.33531e-05	D0	0.00195312
SOMATOSTATIN	1.21369e-05	D0	0.126213
PARs	0.00842778	D0	0.325751
MHC-I	0.0105647	D0	0.32721
UCN	1.02561e-07	D0	0.8125
GIPR	2.39044e-05	D0	0.000488281
NGL	9.51109e-05	D0	0.015625
DMP1	6.05938e-06	D0	0.0443115
OPIOID	8.2633e-08	D0	0
AMH	3.09483e-07	D0	0
FLT3	1.21151e-06	D0	0
BSP	4.44924e-06	D0	0
CD52	4.69493e-06	D0	0
CNTN	6.09301e-06	D0	0
ApoE	0.000455329	D3	0
LT	0.00012391	D3	0
RANKL	7.77553e-05	D3	0
OSM	1.7637e-05	D3	0
IFN-I	4.81742e-06	D3	0
IL10	4.75695e-06	D3	0
RBP4	3.88674e-06	D3	0
EPGN	3.53055e-06	D3	0
CD276	2.85064e-06	D3	0
GITRL	2.36744e-06	D3	0
CCK	6.33075e-07	D3	0
CD30	5.03374e-07	D3	0
SELL	0.000119235	D3	0.0546875
ANNEXIN	2.72403e-05	D3	0.00422096
SPP1	0.000458057	D3	0.0108261
CD137	5.93441e-06	D3	0.00976562
IL6	1.07203e-05	D3	0.0784912
NGF	4.77146e-07	D3	0
EDA	1.05622e-05	D3	0.000610352
CHAD	1.05103e-05	D3	0.00683594
SELPLG	2.36281e-05	D3	0.0273438
SIRP	0.000160101	D3	0.000976562
PLAU	0.00110877	D3	0.030365
IL1	0.00144609	D3	2.6226e-05
OX40	1.41183e-07	D3	0.0522461
LAIR1	5.06848e-05	D3	0.0195312
FGF	0.00331041	D3	1.43596e-05
PTH	2.52478e-05	D3	0.078125
TULP	3.36405e-05	D3	0.00336456
VTN	0.000577711	D3	3.05176e-05
COMPLEMENT	0.00734553	D3	0.0839844
MAG	2.88935e-07	D3	0.00896933
ICAM	0.00518477	D3	0.00157928
VISTA	1.95218e-05	D3	0.00341797
THY1	0.00116684	D3	0.00524902
TNF	0.00221829	D3	9.87053e-05
NEGR	1.31859e-05	D3	0.0285748
CDH5	0.000254715	D3	0.00579305
HGF	0.000466489	D3	1.52588e-05
CXCL	0.00082827	D3	0.000144958
GAP	0.00307496	D3	0.00141144
VCAM	0.00437112	D3	0.0104065
IGF	0.0104074	D3	1.00117e-08
NRG	0.0234542	D3	0.00152736
CEACAM	0.200031	D3	2.7623e-06
ANGPT	0.000345488	D3	0.00335693
CHEMERIN	0.000843466	D3	0.0494385
ACTIVIN	0.00146035	D3	0.00162536
EDN	0.00299983	D3	0.00052461
PECAM2	0.00391938	D3	0.000610352
ncWNT	0.00585629	D3	6.2664e-05
APELIN	6.34559e-06	D3	0.0546875
IL4	1.22889e-05	D3	0.203125
SN	1.93036e-05	D3	0.0078125
NT	2.21461e-05	D3	0.000839233
MADCAM	2.91763e-05	D3	0.0494385
SCT	3.68937e-05	D3	0.518555
CD80	4.95341e-05	D3	0.0784912
VWF	4.76123e-05	D3	0.0255737
AGT	6.11884e-05	D3	0.0102539
CD34	7.78298e-05	D3	0.00976562
GCG	7.76795e-05	D3	0.0107422
NRXN	0.000141053	D3	0.0673828
PROCR	0.000150885	D3	0.000839233
PTPRM	0.000467709	D3	0.0357485
L1CAM	0.000513233	D3	0.141836
CSPG4	0.000934268	D3	0.00231934
MPZ	0.0014215	D3	0.00915658
ADGRA	0.00205291	D3	0.000305176
NTS	0.00172862	D3	0.000488281
PECAM1	0.00219866	D3	0.00309241
PERIOSTIN	0.00269266	D3	0.00488281
MMP	0.0032076	D3	0.00836182
CLEC	0.00348711	D3	0.000419617
Netrin	0.00322593	D3	0.0124665
SEMA6	0.00660267	D3	5.12227e-08
SEMA7	0.00652136	D3	3.05176e-05
TGFb	0.00857652	D3	0.000104904
PROS	0.00941953	D3	0.000664145
ADGRE	0.0117643	D3	0.000166178
SEMA3	0.0124078	D3	3.62843e-05
VEGF	0.0129809	D3	7.62939e-05
DESMOSOME	0.0340599	D3	0.00710106
THBS	0.0571059	D3	0.000567555
TENASCIN	0.0771709	D3	0.000282288
FN1	0.105502	D3	0.00270773
LAMININ	0.508823	D3	4.43542e-08
NMU	1.98154e-06	D3	0.892578
IL12	2.71946e-06	D3	0.109375
NKG2D	5.41551e-06	D3	0.27832
CD6	4.92332e-06	D3	0.21875
BST2	8.45347e-06	D3	0.0625
ICOS	2.86985e-05	D3	0.000244141
SLIT	2.73911e-05	D3	0.711899
TAC	4.39047e-05	D3	0.501587
LIGHT	4.80179e-05	D3	0.380371
BAFF	8.6938e-05	D3	0.15625
PSAP	0.000107161	D3	0.0322266
CD39	0.000138253	D3	0.0290146
NPNT	0.000201761	D3	0.570312
LIFR	0.000263459	D3	0.08255
NCAM	0.000567363	D3	0.030365
PCDH	0.000562454	D3	0.0130188
ESAM	0.000994077	D3	0.00408292
ADGRL	0.00135235	D3	0.0314816
TWEAK	0.00123658	D3	0.0213928
HH	0.00104836	D3	0.0106888
RELN	0.00140345	D3	0.000854492
ApoB	0.00238329	D3	0.0195312
CSF	0.0026847	D3	0.00335693
PDGF	0.0025745	D3	0.114177
VISFATIN	0.00444467	D3	0.00104523
HSPG	0.00376641	D3	0.000419617
CADM	0.00474625	D3	0.000261307
ANGPTL	0.00647643	D3	0.00654876
ADGRG	0.00697783	D3	0.00248241
AGRN	0.00744896	D3	0.0289917
EGF	0.0122736	D3	0.000430483
MIF	0.0119325	D3	0.0576782
CDH1	0.0296627	D3	0.00185871
BMP	0.034023	D3	1.08412e-07
JAM	0.0484432	D3	2.0175e-06
SEMA4	0.0590568	D3	0.000657554
CDH	0.097658	D3	0.00434655
GALECTIN	0.0958879	D3	0.000123337
GUCA	0.17769	D3	0.0886536
ApoA	0.250843	D3	0.00428486
APP	0.282426	D3	0.0318958
COLLAGEN	1.34066	D3	0.0131986
VEGI	8.60508e-07	D3	0.932281
PVR	3.40736e-06	D3	0.577148
CD86	4.5807e-06	D3	0.125
ENHO	1.46907e-05	D3	0.0599365
CD160	1.69118e-05	D3	0.118896
CD200	4.13992e-05	D3	0.302795
IL16	3.20578e-05	D3	0.203613
CD48	4.46419e-05	D3	0.414307
KIT	0.000102626	D3	0.803955
KLK	0.000168194	D3	0.587927
IL2	0.000135543	D3	0.0665359
SLITRK	0.000401421	D3	0.197378
CD45	0.000536647	D3	0.0568848
PTN	0.000514073	D3	0.000488281
UNC5	0.000866512	D3	0.441044
SEMA5	0.00162434	D3	0.00603271
GDF	0.00209643	D3	0.791476
GRN	0.00589207	D3	0.0814285
NOTCH	0.00562859	D3	0.0490612
OCLN	0.00587942	D3	0.39737
MHC-II	0.00559994	D3	0.181465
EPHA	0.00704861	D3	0.330925
PTPR	0.0094362	D3	0.14335
EPHB	0.0120223	D3	0.211178
NECTIN	0.0160486	D3	0.0654815
WNT	0.0161869	D3	0.560127
PROK	7.75847e-08	D3	0.820312
GDNF	8.43579e-06	D3	0.295776
CD46	6.88893e-05	D3	0.927279
APRIL	0.000137563	D3	0.84375
TRAIL	0.000572748	D3	0.803955
NPY	2.2613e-06	D3	0.733398
FLRT	0.000112757	D3	0.550452
VIP	0.000560182	D3	0.382812
IGFBP	0.00110852	D3	0.365234
GAS	0.00755172	D3	0.13489
XCR	2.00332e-07	D3	0.160156
CD96	1.26465e-05	D3	0.820312
MK	0.00246781	D3	0.00481069
CLDN	0.0202998	D3	0.0436786
CCL	0.00174774	D3	0.542404
BTLA	7.87214e-07	D3	0.62207
FASLG	1.7725e-06	D3	0.15625
ADGRB	2.87612e-05	D3	0.00195312
SOMATOSTATIN	5.36149e-06	D3	0.126213
PARs	0.00335398	D3	0.325751
MHC-I	0.00419048	D3	0.32721
UCN	3.48855e-08	D3	0.8125
GIPR	4.41515e-06	D3	0.000488281
NGL	1.46105e-05	D3	0.015625
DMP1	4.5469e-07	D3	0.0443115
OPIOID	0	D3	0
AMH	0	D3	0
FLT3	0	D3	0
BSP	0	D3	0
CD52	0	D3	0
CNTN	0	D3	0
